# A global view of aging and Alzheimer’s pathogenesis-associated cell population dynamics and molecular signatures in the human and mouse brains

**DOI:** 10.1101/2022.09.28.509825

**Authors:** Andras Sziraki, Ziyu Lu, Jasper Lee, Gabor Banyai, Sonya Anderson, Abdulraouf Abdulraouf, Eli Metzner, Andrew Liao, Jason Banfelder, Alexander Epstein, Chloe Schaefer, Zihan Xu, Zehao Zhang, Li Gan, Peter T. Nelson, Wei Zhou, Junyue Cao

**Affiliations:** Laboratory of Single Cell Genomics and Population Dynamics, The Rockefeller University, New York, NY, USA; The David Rockefeller Graduate Program in Bioscience, The Rockefeller University, New York, NY, USA; Department of Pathology and Sanders-Brown Center on Aging, University of Kentucky, Lexington, KY, USA; The Tri-Institutional M.D-Ph.D Program, New York, NY, USA; The Tri-Institutional Ph.D. Program in Computational Biology & Medicine, New York, NY, USA; High Performance Computing Resource Center, The Rockefeller University, New York, NY, USA; Helen & Robert Appel Alzheimer’s Disease Research Institute, Weill Cornell Medicine, New York, NY, USA

**Author notes:** Correspondence (W.Z.), (J.C.). These authors contributed equally (Andras Sziraki, Ziyu Lu, Jasper Lee). Senior author (Wei Zhou, Junyue Cao).

## Abstract

Conventional single-cell genomics approaches are limited by throughput and thus may have failed to capture aspects of the molecular signatures and dynamics of rare cell types associated with aging and diseases. Here, we developed *EasySci*, an extensively improved single-cell combinatorial indexing strategy, for investigating the age-dependent dynamics of transcription and chromatin accessibility across diverse brain cell types. We profiled ∼1.5 million single-cell transcriptomes and ∼400,000 single-cell chromatin accessibility profiles across mouse brains spanning different ages, genotypes, and both sexes. With a novel computational framework designed for characterizing cellular subtypes based on the expression of both genes and exons, we identified > 300 cell subtypes and deciphered their underlying molecular programs and spatial locations especially for rare cell types (*e.g.,* pinealocytes, tanycytes). Leveraging these data, we generated a global readout of age-dependent changes at cell subtype resolution, providing insights into cell types that expand (*e.g.,* rare astrocytes and vascular leptomeningeal cells in the olfactory bulb, reactive microglia, and oligodendrocytes) or are depleted (*e.g.,* neuronal progenitors, neuroblasts, committed oligodendrocyte precursors) as age progresses. Furthermore, we explored cell-type-specific responses to genetic perturbations associated with Alzheimer’s disease (AD) and identified rare cell types depleted (*e.g., mt-Cytb*+*, mt-Rnr2*+ choroid plexus epithelial cells) or enriched (*e.g., Col25a1*+, *Ndrg1*+ interbrain and midbrain neurons) in both AD models. Key findings are consistent between males and females, validated across the transcriptome, chromatin accessibility, and spatial analyses. Finally, we profiled a total of 118,240 single-nuclei transcriptomes from twenty-four post-mortem human brain samples derived from control and AD patients, revealing highly cell-type-specific and region-specific gene expression changes associated with AD pathogenesis. Critical AD-associated gene signatures were validated in both human and mice. In summary, these data comprise a rich resource for exploring cell-type-specific dynamics and the underlying molecular mechanisms in normal and pathological mammalian aging.
