## Supplementary file 5 for "A global view of aging and Alzheimer’s pathogenesis-associated cell population dynamics and molecular signatures in the human and mouse brains"

### Sheet: Tn5_oligos
N5/N7/MEr oligos for preparing barcoded Tn5 plates
Name	Sequence
iTn5_N7_1	CGTGTGCTCTTCCGATCTACATCGAGATGTGTATAAGAGACAG
iTn5_N7_2	CGTGTGCTCTTCCGATCTACCGAAAGATGTGTATAAGAGACAG
iTn5_N7_3	CGTGTGCTCTTCCGATCTACTTGCAGATGTGTATAAGAGACAG
iTn5_N7_4	CGTGTGCTCTTCCGATCTAGCAAGAGATGTGTATAAGAGACAG
iTn5_N7_5	CGTGTGCTCTTCCGATCTAGCCTTAGATGTGTATAAGAGACAG
iTn5_N7_6	CGTGTGCTCTTCCGATCTAGGACTAGATGTGTATAAGAGACAG
iTn5_N7_7	CGTGTGCTCTTCCGATCTAGGTTCAGATGTGTATAAGAGACAG
iTn5_N7_8	CGTGTGCTCTTCCGATCTATCGTCAGATGTGTATAAGAGACAG
iTn5_N7_9	CGTGTGCTCTTCCGATCTCAACCTAGATGTGTATAAGAGACAG
iTn5_N7_10	CGTGTGCTCTTCCGATCTCAATGGAGATGTGTATAAGAGACAG
iTn5_N7_11	CGTGTGCTCTTCCGATCTCACTCAAGATGTGTATAAGAGACAG
iTn5_N7_12	CGTGTGCTCTTCCGATCTCAGATCAGATGTGTATAAGAGACAG
iTn5_N7_13	CGTGTGCTCTTCCGATCTCCTCTTAGATGTGTATAAGAGACAG
iTn5_N7_14	CGTGTGCTCTTCCGATCTCGAAGAAGATGTGTATAAGAGACAG
iTn5_N7_15	CGTGTGCTCTTCCGATCTCTAGCAAGATGTGTATAAGAGACAG
iTn5_N7_16	CGTGTGCTCTTCCGATCTCTTGGTAGATGTGTATAAGAGACAG
iTn5_N7_17	CGTGTGCTCTTCCGATCTGATAGGAGATGTGTATAAGAGACAG
iTn5_N7_18	CGTGTGCTCTTCCGATCTGATGCAAGATGTGTATAAGAGACAG
iTn5_N7_19	CGTGTGCTCTTCCGATCTGCATGTAGATGTGTATAAGAGACAG
iTn5_N7_20	CGTGTGCTCTTCCGATCTGGAGAAAGATGTGTATAAGAGACAG
iTn5_N7_21	CGTGTGCTCTTCCGATCTGTCCAAAGATGTGTATAAGAGACAG
iTn5_N7_22	CGTGTGCTCTTCCGATCTGTGAAGAGATGTGTATAAGAGACAG
iTn5_N7_23	CGTGTGCTCTTCCGATCTGTGGTTAGATGTGTATAAGAGACAG
iTn5_N7_24	CGTGTGCTCTTCCGATCTGTTGACAGATGTGTATAAGAGACAG
iTn5_N7_25	CGTGTGCTCTTCCGATCTTACCAGAGATGTGTATAAGAGACAG
iTn5_N7_26	CGTGTGCTCTTCCGATCTTAGTCGAGATGTGTATAAGAGACAG
iTn5_N7_27	CGTGTGCTCTTCCGATCTTCCTTGAGATGTGTATAAGAGACAG
iTn5_N7_28	CGTGTGCTCTTCCGATCTTCGAACAGATGTGTATAAGAGACAG
iTn5_N7_29	CGTGTGCTCTTCCGATCTTCTCGAAGATGTGTATAAGAGACAG
iTn5_N7_30	CGTGTGCTCTTCCGATCTTGACGTAGATGTGTATAAGAGACAG
iTn5_N7_31	CGTGTGCTCTTCCGATCTTGTACCAGATGTGTATAAGAGACAG
iTn5_N7_32	CGTGTGCTCTTCCGATCTTTGCTCAGATGTGTATAAGAGACAG
iTn5_N5_1	/5Phos/ACGACGCTCTTCCGATCTAACACCAGATGTGTATAAGAGACAG
iTn5_N5_2	/5Phos/ACGACGCTCTTCCGATCTACGCATAGATGTGTATAAGAGACAG
iTn5_N5_3	/5Phos/ACGACGCTCTTCCGATCTAGAGTGAGATGTGTATAAGAGACAG
iTn5_N5_4	/5Phos/ACGACGCTCTTCCGATCTCACAGTAGATGTGTATAAGAGACAG
iTn5_N5_5	/5Phos/ACGACGCTCTTCCGATCTCAGGAAAGATGTGTATAAGAGACAG
iTn5_N5_6	/5Phos/ACGACGCTCTTCCGATCTCCATTCAGATGTGTATAAGAGACAG
iTn5_N5_7	/5Phos/ACGACGCTCTTCCGATCTGCGTAAAGATGTGTATAAGAGACAG
iTn5_N5_8	/5Phos/ACGACGCTCTTCCGATCTGGTCTAAGATGTGTATAAGAGACAG
iTn5_N5_9	/5Phos/ACGACGCTCTTCCGATCTGTTCCTAGATGTGTATAAGAGACAG
iTn5_N5_10	/5Phos/ACGACGCTCTTCCGATCTTGTTGGAGATGTGTATAAGAGACAG
iTn5_N5_11	/5Phos/ACGACGCTCTTCCGATCTTTAGGCAGATGTGTATAAGAGACAG
iTn5_N5_12	/5Phos/ACGACGCTCTTCCGATCTTTCACGAGATGTGTATAAGAGACAG
Tn5 MEr	/5Phos/CTGTCTCTTATACACATCT

### Sheet: Ligation_plate_1
Ligation primer sequences (plate 1)
Well position	Name	Sequence	Barcode
A1	EasySci-ATAC_ligation1_01	AATGATACGGCGACCACCGAGATCTACACCCGCGGCTCAACACTCTTTCCCTAC	CCGCGGCTCA
A2	EasySci-ATAC_ligation1_02	AATGATACGGCGACCACCGAGATCTACACGGCTCCTCGTACACTCTTTCCCTAC	GGCTCCTCGT
A3	EasySci-ATAC_ligation1_03	AATGATACGGCGACCACCGAGATCTACACGTTACGCAAGACACTCTTTCCCTAC	GTTACGCAAG
A4	EasySci-ATAC_ligation1_04	AATGATACGGCGACCACCGAGATCTACACAGCCGGTACCACACTCTTTCCCTAC	AGCCGGTACC
A5	EasySci-ATAC_ligation1_05	AATGATACGGCGACCACCGAGATCTACACACCTCTATCTACACTCTTTCCCTAC	ACCTCTATCT
A6	EasySci-ATAC_ligation1_06	AATGATACGGCGACCACCGAGATCTACACGGACTACTACACACTCTTTCCCTAC	GGACTACTAC
A7	EasySci-ATAC_ligation1_07	AATGATACGGCGACCACCGAGATCTACACGTATCATCGAACACTCTTTCCCTAC	GTATCATCGA
A8	EasySci-ATAC_ligation1_08	AATGATACGGCGACCACCGAGATCTACACCCGCGATTATACACTCTTTCCCTAC	CCGCGATTAT
A9	EasySci-ATAC_ligation1_09	AATGATACGGCGACCACCGAGATCTACACATTCAGGTACACACTCTTTCCCTAC	ATTCAGGTAC
A10	EasySci-ATAC_ligation1_10	AATGATACGGCGACCACCGAGATCTACACATGGAATTGGACACTCTTTCCCTAC	ATGGAATTGG
A11	EasySci-ATAC_ligation1_11	AATGATACGGCGACCACCGAGATCTACACGACGAAGCGTACACTCTTTCCCTAC	GACGAAGCGT
A12	EasySci-ATAC_ligation1_12	AATGATACGGCGACCACCGAGATCTACACCTTGCAGTAGACACTCTTTCCCTAC	CTTGCAGTAG
B1	EasySci-ATAC_ligation1_13	AATGATACGGCGACCACCGAGATCTACACCTTGGTAATGACACTCTTTCCCTAC	CTTGGTAATG
B2	EasySci-ATAC_ligation1_14	AATGATACGGCGACCACCGAGATCTACACCAAGTCGACCACACTCTTTCCCTAC	CAAGTCGACC
B3	EasySci-ATAC_ligation1_15	AATGATACGGCGACCACCGAGATCTACACTAACGAATTGACACTCTTTCCCTAC	TAACGAATTG
B4	EasySci-ATAC_ligation1_16	AATGATACGGCGACCACCGAGATCTACACTGAGAACCAAACACTCTTTCCCTAC	TGAGAACCAA
B5	EasySci-ATAC_ligation1_17	AATGATACGGCGACCACCGAGATCTACACTTATTCTGAGACACTCTTTCCCTAC	TTATTCTGAG
B6	EasySci-ATAC_ligation1_18	AATGATACGGCGACCACCGAGATCTACACTTATTATGGTACACTCTTTCCCTAC	TTATTATGGT
B7	EasySci-ATAC_ligation1_19	AATGATACGGCGACCACCGAGATCTACACATATGAGCCAACACTCTTTCCCTAC	ATATGAGCCA
B8	EasySci-ATAC_ligation1_20	AATGATACGGCGACCACCGAGATCTACACCAACCAGTACACACTCTTTCCCTAC	CAACCAGTAC
B9	EasySci-ATAC_ligation1_21	AATGATACGGCGACCACCGAGATCTACACCATCCGACTAACACTCTTTCCCTAC	CATCCGACTA
B10	EasySci-ATAC_ligation1_22	AATGATACGGCGACCACCGAGATCTACACATCATGGCTGACACTCTTTCCCTAC	ATCATGGCTG
B11	EasySci-ATAC_ligation1_23	AATGATACGGCGACCACCGAGATCTACACCCGCAAGTTCACACTCTTTCCCTAC	CCGCAAGTTC
B12	EasySci-ATAC_ligation1_24	AATGATACGGCGACCACCGAGATCTACACCTTCTCATTGACACTCTTTCCCTAC	CTTCTCATTG
C1	EasySci-ATAC_ligation1_25	AATGATACGGCGACCACCGAGATCTACACCAGGAGGAGAACACTCTTTCCCTAC	CAGGAGGAGA
C2	EasySci-ATAC_ligation1_26	AATGATACGGCGACCACCGAGATCTACACGATATCGGCGACACTCTTTCCCTAC	GATATCGGCG
C3	EasySci-ATAC_ligation1_27	AATGATACGGCGACCACCGAGATCTACACCCAGTCCTCTACACTCTTTCCCTAC	CCAGTCCTCT
C4	EasySci-ATAC_ligation1_28	AATGATACGGCGACCACCGAGATCTACACCATAGTTCGGACACTCTTTCCCTAC	CATAGTTCGG
C5	EasySci-ATAC_ligation1_29	AATGATACGGCGACCACCGAGATCTACACCGTAATGCAGACACTCTTTCCCTAC	CGTAATGCAG
C6	EasySci-ATAC_ligation1_30	AATGATACGGCGACCACCGAGATCTACACCCGTTCGGATACACTCTTTCCCTAC	CCGTTCGGAT
C7	EasySci-ATAC_ligation1_31	AATGATACGGCGACCACCGAGATCTACACCCATAAGTCCACACTCTTTCCCTAC	CCATAAGTCC
C8	EasySci-ATAC_ligation1_32	AATGATACGGCGACCACCGAGATCTACACGGCAATGAGAACACTCTTTCCCTAC	GGCAATGAGA
C9	EasySci-ATAC_ligation1_33	AATGATACGGCGACCACCGAGATCTACACCGGTTATGCCACACTCTTTCCCTAC	CGGTTATGCC
C10	EasySci-ATAC_ligation1_34	AATGATACGGCGACCACCGAGATCTACACTGGCCGGCCTACACTCTTTCCCTAC	TGGCCGGCCT
C11	EasySci-ATAC_ligation1_35	AATGATACGGCGACCACCGAGATCTACACAGCTGCAATAACACTCTTTCCCTAC	AGCTGCAATA
C12	EasySci-ATAC_ligation1_36	AATGATACGGCGACCACCGAGATCTACACTGGCCATGCAACACTCTTTCCCTAC	TGGCCATGCA
D1	EasySci-ATAC_ligation1_37	AATGATACGGCGACCACCGAGATCTACACTGACGCTCCGACACTCTTTCCCTAC	TGACGCTCCG
D2	EasySci-ATAC_ligation1_38	AATGATACGGCGACCACCGAGATCTACACAACTGCTGCCACACTCTTTCCCTAC	AACTGCTGCC
D3	EasySci-ATAC_ligation1_39	AATGATACGGCGACCACCGAGATCTACACTGCGCGATGCACACTCTTTCCCTAC	TGCGCGATGC
D4	EasySci-ATAC_ligation1_40	AATGATACGGCGACCACCGAGATCTACACATTGAGATTGACACTCTTTCCCTAC	ATTGAGATTG
D5	EasySci-ATAC_ligation1_41	AATGATACGGCGACCACCGAGATCTACACTTGATATATTACACTCTTTCCCTAC	TTGATATATT
D6	EasySci-ATAC_ligation1_42	AATGATACGGCGACCACCGAGATCTACACCGGTAGGAATACACTCTTTCCCTAC	CGGTAGGAAT
D7	EasySci-ATAC_ligation1_43	AATGATACGGCGACCACCGAGATCTACACACCAGCGCAGACACTCTTTCCCTAC	ACCAGCGCAG
D8	EasySci-ATAC_ligation1_44	AATGATACGGCGACCACCGAGATCTACACCGAATGAGCTACACTCTTTCCCTAC	CGAATGAGCT
D9	EasySci-ATAC_ligation1_45	AATGATACGGCGACCACCGAGATCTACACAGTTCGAGTAACACTCTTTCCCTAC	AGTTCGAGTA
D10	EasySci-ATAC_ligation1_46	AATGATACGGCGACCACCGAGATCTACACTTGGACGCTGACACTCTTTCCCTAC	TTGGACGCTG
D11	EasySci-ATAC_ligation1_47	AATGATACGGCGACCACCGAGATCTACACATAGACTAGGACACTCTTTCCCTAC	ATAGACTAGG
D12	EasySci-ATAC_ligation1_48	AATGATACGGCGACCACCGAGATCTACACTATAGTAAGCACACTCTTTCCCTAC	TATAGTAAGC
E1	EasySci-ATAC_ligation1_49	AATGATACGGCGACCACCGAGATCTACACCGGTCGTTAAACACTCTTTCCCTAC	CGGTCGTTAA
E2	EasySci-ATAC_ligation1_50	AATGATACGGCGACCACCGAGATCTACACATGGCGGATCACACTCTTTCCCTAC	ATGGCGGATC
E3	EasySci-ATAC_ligation1_51	AATGATACGGCGACCACCGAGATCTACACCTCTGATCAGACACTCTTTCCCTAC	CTCTGATCAG
E4	EasySci-ATAC_ligation1_52	AATGATACGGCGACCACCGAGATCTACACGGCCAGTCCGACACTCTTTCCCTAC	GGCCAGTCCG
E5	EasySci-ATAC_ligation1_53	AATGATACGGCGACCACCGAGATCTACACCGGAAGATATACACTCTTTCCCTAC	CGGAAGATAT
E6	EasySci-ATAC_ligation1_54	AATGATACGGCGACCACCGAGATCTACACTGGCTGATGAACACTCTTTCCCTAC	TGGCTGATGA
E7	EasySci-ATAC_ligation1_55	AATGATACGGCGACCACCGAGATCTACACGAAGGTTGCCACACTCTTTCCCTAC	GAAGGTTGCC
E8	EasySci-ATAC_ligation1_56	AATGATACGGCGACCACCGAGATCTACACGTTGAAGGATACACTCTTTCCCTAC	GTTGAAGGAT
E9	EasySci-ATAC_ligation1_57	AATGATACGGCGACCACCGAGATCTACACCCATTCGTAAACACTCTTTCCCTAC	CCATTCGTAA
E10	EasySci-ATAC_ligation1_58	AATGATACGGCGACCACCGAGATCTACACTGCGCCAGAAACACTCTTTCCCTAC	TGCGCCAGAA
E11	EasySci-ATAC_ligation1_59	AATGATACGGCGACCACCGAGATCTACACCGAATAATTCACACTCTTTCCCTAC	CGAATAATTC
E12	EasySci-ATAC_ligation1_60	AATGATACGGCGACCACCGAGATCTACACGCGACGCCTTACACTCTTTCCCTAC	GCGACGCCTT
F1	EasySci-ATAC_ligation1_61	AATGATACGGCGACCACCGAGATCTACACATCAACGATTACACTCTTTCCCTAC	ATCAACGATT
F2	EasySci-ATAC_ligation1_62	AATGATACGGCGACCACCGAGATCTACACGTTCTGAATTACACTCTTTCCCTAC	GTTCTGAATT
F3	EasySci-ATAC_ligation1_63	AATGATACGGCGACCACCGAGATCTACACGCTAACCTCAACACTCTTTCCCTAC	GCTAACCTCA
F4	EasySci-ATAC_ligation1_64	AATGATACGGCGACCACCGAGATCTACACCAAGCAACTGACACTCTTTCCCTAC	CAAGCAACTG
F5	EasySci-ATAC_ligation1_65	AATGATACGGCGACCACCGAGATCTACACGGAGCGGCCGACACTCTTTCCCTAC	GGAGCGGCCG
F6	EasySci-ATAC_ligation1_66	AATGATACGGCGACCACCGAGATCTACACCGCGTACGACACACTCTTTCCCTAC	CGCGTACGAC
F7	EasySci-ATAC_ligation1_67	AATGATACGGCGACCACCGAGATCTACACCGATGGCGCCACACTCTTTCCCTAC	CGATGGCGCC
F8	EasySci-ATAC_ligation1_68	AATGATACGGCGACCACCGAGATCTACACTGGTATTCATACACTCTTTCCCTAC	TGGTATTCAT
F9	EasySci-ATAC_ligation1_69	AATGATACGGCGACCACCGAGATCTACACGATAAGGCAAACACTCTTTCCCTAC	GATAAGGCAA
F10	EasySci-ATAC_ligation1_70	AATGATACGGCGACCACCGAGATCTACACGCCGGTCGAGACACTCTTTCCCTAC	GCCGGTCGAG
F11	EasySci-ATAC_ligation1_71	AATGATACGGCGACCACCGAGATCTACACTGCGCCATCTACACTCTTTCCCTAC	TGCGCCATCT
F12	EasySci-ATAC_ligation1_72	AATGATACGGCGACCACCGAGATCTACACAAGTCTTCCGACACTCTTTCCCTAC	AAGTCTTCCG
G1	EasySci-ATAC_ligation1_73	AATGATACGGCGACCACCGAGATCTACACAGACTCAAGCACACTCTTTCCCTAC	AGACTCAAGC
G2	EasySci-ATAC_ligation1_74	AATGATACGGCGACCACCGAGATCTACACGCAGGCGACGACACTCTTTCCCTAC	GCAGGCGACG
G3	EasySci-ATAC_ligation1_75	AATGATACGGCGACCACCGAGATCTACACAATACTCTTCACACTCTTTCCCTAC	AATACTCTTC
G4	EasySci-ATAC_ligation1_76	AATGATACGGCGACCACCGAGATCTACACCCAACTAACCACACTCTTTCCCTAC	CCAACTAACC
G5	EasySci-ATAC_ligation1_77	AATGATACGGCGACCACCGAGATCTACACTATCCTCAATACACTCTTTCCCTAC	TATCCTCAAT
G6	EasySci-ATAC_ligation1_78	AATGATACGGCGACCACCGAGATCTACACGCCGTCGCGTACACTCTTTCCCTAC	GCCGTCGCGT
G7	EasySci-ATAC_ligation1_79	AATGATACGGCGACCACCGAGATCTACACCCGCTGCTTCACACTCTTTCCCTAC	CCGCTGCTTC
G8	EasySci-ATAC_ligation1_80	AATGATACGGCGACCACCGAGATCTACACTGACCGAATCACACTCTTTCCCTAC	TGACCGAATC
G9	EasySci-ATAC_ligation1_81	AATGATACGGCGACCACCGAGATCTACACGTCTCCAGAGACACTCTTTCCCTAC	GTCTCCAGAG
G10	EasySci-ATAC_ligation1_82	AATGATACGGCGACCACCGAGATCTACACAATGCTAGTCACACTCTTTCCCTAC	AATGCTAGTC
G11	EasySci-ATAC_ligation1_83	AATGATACGGCGACCACCGAGATCTACACGACGACCTGCACACTCTTTCCCTAC	GACGACCTGC
G12	EasySci-ATAC_ligation1_84	AATGATACGGCGACCACCGAGATCTACACAGAGCCAGCCACACTCTTTCCCTAC	AGAGCCAGCC
H1	EasySci-ATAC_ligation1_85	AATGATACGGCGACCACCGAGATCTACACCCAGGCCGCAACACTCTTTCCCTAC	CCAGGCCGCA
H2	EasySci-ATAC_ligation1_86	AATGATACGGCGACCACCGAGATCTACACCAGGTATGGAACACTCTTTCCCTAC	CAGGTATGGA
H3	EasySci-ATAC_ligation1_87	AATGATACGGCGACCACCGAGATCTACACCCGGAGTTGCACACTCTTTCCCTAC	CCGGAGTTGC
H4	EasySci-ATAC_ligation1_88	AATGATACGGCGACCACCGAGATCTACACTTAATTATTGACACTCTTTCCCTAC	TTAATTATTG
H5	EasySci-ATAC_ligation1_89	AATGATACGGCGACCACCGAGATCTACACAATCAGCTGCACACTCTTTCCCTAC	AATCAGCTGC
H6	EasySci-ATAC_ligation1_90	AATGATACGGCGACCACCGAGATCTACACCCGTTGACTTACACTCTTTCCCTAC	CCGTTGACTT
H7	EasySci-ATAC_ligation1_91	AATGATACGGCGACCACCGAGATCTACACGCCAGGATCAACACTCTTTCCCTAC	GCCAGGATCA
H8	EasySci-ATAC_ligation1_92	AATGATACGGCGACCACCGAGATCTACACCTTCGGCGCAACACTCTTTCCCTAC	CTTCGGCGCA
H9	EasySci-ATAC_ligation1_93	AATGATACGGCGACCACCGAGATCTACACCAAGGCATTCACACTCTTTCCCTAC	CAAGGCATTC
H10	EasySci-ATAC_ligation1_94	AATGATACGGCGACCACCGAGATCTACACAAGAATGGAAACACTCTTTCCCTAC	AAGAATGGAA
H11	EasySci-ATAC_ligation1_95	AATGATACGGCGACCACCGAGATCTACACCGGATGAAGGACACTCTTTCCCTAC	CGGATGAAGG
H12	EasySci-ATAC_ligation1_96	AATGATACGGCGACCACCGAGATCTACACTATCGTCGGCACACTCTTTCCCTAC	TATCGTCGGC

### Sheet: Ligation_plate_2
Ligation primer sequences (plate 2)
Well position	Name	Sequence	Barcode
A1	EasySci-ATAC_ligation2_01	AATGATACGGCGACCACCGAGATCTACACAGAGAACTTGACACTCTTTCCCTAC	AGAGAACTTG
A2	EasySci-ATAC_ligation2_02	AATGATACGGCGACCACCGAGATCTACACAGTCGGCTCCACACTCTTTCCCTAC	AGTCGGCTCC
A3	EasySci-ATAC_ligation2_03	AATGATACGGCGACCACCGAGATCTACACTACCAGAGTAACACTCTTTCCCTAC	TACCAGAGTA
A4	EasySci-ATAC_ligation2_04	AATGATACGGCGACCACCGAGATCTACACACCGACCTCAACACTCTTTCCCTAC	ACCGACCTCA
A5	EasySci-ATAC_ligation2_05	AATGATACGGCGACCACCGAGATCTACACATCCTACCTCACACTCTTTCCCTAC	ATCCTACCTC
A6	EasySci-ATAC_ligation2_06	AATGATACGGCGACCACCGAGATCTACACTGCAAGGCGTACACTCTTTCCCTAC	TGCAAGGCGT
A7	EasySci-ATAC_ligation2_07	AATGATACGGCGACCACCGAGATCTACACTTGCTGCGCCACACTCTTTCCCTAC	TTGCTGCGCC
A8	EasySci-ATAC_ligation2_08	AATGATACGGCGACCACCGAGATCTACACCCGCGCTATAACACTCTTTCCCTAC	CCGCGCTATA
A9	EasySci-ATAC_ligation2_09	AATGATACGGCGACCACCGAGATCTACACGGACGGAGCCACACTCTTTCCCTAC	GGACGGAGCC
A10	EasySci-ATAC_ligation2_10	AATGATACGGCGACCACCGAGATCTACACAATACTTGCGACACTCTTTCCCTAC	AATACTTGCG
A11	EasySci-ATAC_ligation2_11	AATGATACGGCGACCACCGAGATCTACACGGATTGACTCACACTCTTTCCCTAC	GGATTGACTC
A12	EasySci-ATAC_ligation2_12	AATGATACGGCGACCACCGAGATCTACACAGCTTACGAAACACTCTTTCCCTAC	AGCTTACGAA
B1	EasySci-ATAC_ligation2_13	AATGATACGGCGACCACCGAGATCTACACTGATGCATCGACACTCTTTCCCTAC	TGATGCATCG
B2	EasySci-ATAC_ligation2_14	AATGATACGGCGACCACCGAGATCTACACATAATCTCGCACACTCTTTCCCTAC	ATAATCTCGC
B3	EasySci-ATAC_ligation2_15	AATGATACGGCGACCACCGAGATCTACACCAGCAGTATCACACTCTTTCCCTAC	CAGCAGTATC
B4	EasySci-ATAC_ligation2_16	AATGATACGGCGACCACCGAGATCTACACACGACCAATAACACTCTTTCCCTAC	ACGACCAATA
B5	EasySci-ATAC_ligation2_17	AATGATACGGCGACCACCGAGATCTACACCGGATAGGTAACACTCTTTCCCTAC	CGGATAGGTA
B6	EasySci-ATAC_ligation2_18	AATGATACGGCGACCACCGAGATCTACACTCGAAGCGCGACACTCTTTCCCTAC	TCGAAGCGCG
B7	EasySci-ATAC_ligation2_19	AATGATACGGCGACCACCGAGATCTACACGGTAAGCTCTACACTCTTTCCCTAC	GGTAAGCTCT
B8	EasySci-ATAC_ligation2_20	AATGATACGGCGACCACCGAGATCTACACAGGTAATTCCACACTCTTTCCCTAC	AGGTAATTCC
B9	EasySci-ATAC_ligation2_21	AATGATACGGCGACCACCGAGATCTACACAGACCATTCAACACTCTTTCCCTAC	AGACCATTCA
B10	EasySci-ATAC_ligation2_22	AATGATACGGCGACCACCGAGATCTACACCTGATCGACCACACTCTTTCCCTAC	CTGATCGACC
B11	EasySci-ATAC_ligation2_23	AATGATACGGCGACCACCGAGATCTACACGCAATTACTCACACTCTTTCCCTAC	GCAATTACTC
B12	EasySci-ATAC_ligation2_24	AATGATACGGCGACCACCGAGATCTACACGAGGAGTTCGACACTCTTTCCCTAC	GAGGAGTTCG
C1	EasySci-ATAC_ligation2_25	AATGATACGGCGACCACCGAGATCTACACTAGTACTATCACACTCTTTCCCTAC	TAGTACTATC
C2	EasySci-ATAC_ligation2_26	AATGATACGGCGACCACCGAGATCTACACCGACTTGGCGACACTCTTTCCCTAC	CGACTTGGCG
C3	EasySci-ATAC_ligation2_27	AATGATACGGCGACCACCGAGATCTACACCTATTCGGCCACACTCTTTCCCTAC	CTATTCGGCC
C4	EasySci-ATAC_ligation2_28	AATGATACGGCGACCACCGAGATCTACACCTTCCAAGAAACACTCTTTCCCTAC	CTTCCAAGAA
C5	EasySci-ATAC_ligation2_29	AATGATACGGCGACCACCGAGATCTACACCGATCCTGGAACACTCTTTCCCTAC	CGATCCTGGA
C6	EasySci-ATAC_ligation2_30	AATGATACGGCGACCACCGAGATCTACACTATTCCGTTAACACTCTTTCCCTAC	TATTCCGTTA
C7	EasySci-ATAC_ligation2_31	AATGATACGGCGACCACCGAGATCTACACTTAGTACGCCACACTCTTTCCCTAC	TTAGTACGCC
C8	EasySci-ATAC_ligation2_32	AATGATACGGCGACCACCGAGATCTACACTCGTAGCATCACACTCTTTCCCTAC	TCGTAGCATC
C9	EasySci-ATAC_ligation2_33	AATGATACGGCGACCACCGAGATCTACACGTATTAAGTTACACTCTTTCCCTAC	GTATTAAGTT
C10	EasySci-ATAC_ligation2_34	AATGATACGGCGACCACCGAGATCTACACCATTCTAGAAACACTCTTTCCCTAC	CATTCTAGAA
C11	EasySci-ATAC_ligation2_35	AATGATACGGCGACCACCGAGATCTACACGGTAGATCAAACACTCTTTCCCTAC	GGTAGATCAA
C12	EasySci-ATAC_ligation2_36	AATGATACGGCGACCACCGAGATCTACACATCTCCTACGACACTCTTTCCCTAC	ATCTCCTACG
D1	EasySci-ATAC_ligation2_37	AATGATACGGCGACCACCGAGATCTACACACGAAGAAGCACACTCTTTCCCTAC	ACGAAGAAGC
D2	EasySci-ATAC_ligation2_38	AATGATACGGCGACCACCGAGATCTACACCCGATCAGCCACACTCTTTCCCTAC	CCGATCAGCC
D3	EasySci-ATAC_ligation2_39	AATGATACGGCGACCACCGAGATCTACACCTGGCTTCCTACACTCTTTCCCTAC	CTGGCTTCCT
D4	EasySci-ATAC_ligation2_40	AATGATACGGCGACCACCGAGATCTACACTTCATAATGGACACTCTTTCCCTAC	TTCATAATGG
D5	EasySci-ATAC_ligation2_41	AATGATACGGCGACCACCGAGATCTACACGTTGAACGCAACACTCTTTCCCTAC	GTTGAACGCA
D6	EasySci-ATAC_ligation2_42	AATGATACGGCGACCACCGAGATCTACACTAACGGCTGAACACTCTTTCCCTAC	TAACGGCTGA
D7	EasySci-ATAC_ligation2_43	AATGATACGGCGACCACCGAGATCTACACGAAGTCCGTCACACTCTTTCCCTAC	GAAGTCCGTC
D8	EasySci-ATAC_ligation2_44	AATGATACGGCGACCACCGAGATCTACACATACGCCGCCACACTCTTTCCCTAC	ATACGCCGCC
D9	EasySci-ATAC_ligation2_45	AATGATACGGCGACCACCGAGATCTACACACTGGATGCTACACTCTTTCCCTAC	ACTGGATGCT
D10	EasySci-ATAC_ligation2_46	AATGATACGGCGACCACCGAGATCTACACGAGCGAATATACACTCTTTCCCTAC	GAGCGAATAT
D11	EasySci-ATAC_ligation2_47	AATGATACGGCGACCACCGAGATCTACACTATATGAAGTACACTCTTTCCCTAC	TATATGAAGT
D12	EasySci-ATAC_ligation2_48	AATGATACGGCGACCACCGAGATCTACACACGATACCGGACACTCTTTCCCTAC	ACGATACCGG
E1	EasySci-ATAC_ligation2_49	AATGATACGGCGACCACCGAGATCTACACTCATACCGCTACACTCTTTCCCTAC	TCATACCGCT
E2	EasySci-ATAC_ligation2_50	AATGATACGGCGACCACCGAGATCTACACCGCTAACCGTACACTCTTTCCCTAC	CGCTAACCGT
E3	EasySci-ATAC_ligation2_51	AATGATACGGCGACCACCGAGATCTACACCGCATCCATCACACTCTTTCCCTAC	CGCATCCATC
E4	EasySci-ATAC_ligation2_52	AATGATACGGCGACCACCGAGATCTACACCGTCTTCCTTACACTCTTTCCCTAC	CGTCTTCCTT
E5	EasySci-ATAC_ligation2_53	AATGATACGGCGACCACCGAGATCTACACAACGCTATTAACACTCTTTCCCTAC	AACGCTATTA
E6	EasySci-ATAC_ligation2_54	AATGATACGGCGACCACCGAGATCTACACTAAGATAGGTACACTCTTTCCCTAC	TAAGATAGGT
E7	EasySci-ATAC_ligation2_55	AATGATACGGCGACCACCGAGATCTACACTGATAATAGCACACTCTTTCCCTAC	TGATAATAGC
E8	EasySci-ATAC_ligation2_56	AATGATACGGCGACCACCGAGATCTACACGGCCTCCATTACACTCTTTCCCTAC	GGCCTCCATT
E9	EasySci-ATAC_ligation2_57	AATGATACGGCGACCACCGAGATCTACACTGCCGCCGATACACTCTTTCCCTAC	TGCCGCCGAT
E10	EasySci-ATAC_ligation2_58	AATGATACGGCGACCACCGAGATCTACACTGCCTATTATACACTCTTTCCCTAC	TGCCTATTAT
E11	EasySci-ATAC_ligation2_59	AATGATACGGCGACCACCGAGATCTACACCTGATACGTCACACTCTTTCCCTAC	CTGATACGTC
E12	EasySci-ATAC_ligation2_60	AATGATACGGCGACCACCGAGATCTACACGACCTGGAATACACTCTTTCCCTAC	GACCTGGAAT
F1	EasySci-ATAC_ligation2_61	AATGATACGGCGACCACCGAGATCTACACTCAGATCGGAACACTCTTTCCCTAC	TCAGATCGGA
F2	EasySci-ATAC_ligation2_62	AATGATACGGCGACCACCGAGATCTACACGAGGCGGAATACACTCTTTCCCTAC	GAGGCGGAAT
F3	EasySci-ATAC_ligation2_63	AATGATACGGCGACCACCGAGATCTACACCAGCGCATCCACACTCTTTCCCTAC	CAGCGCATCC
F4	EasySci-ATAC_ligation2_64	AATGATACGGCGACCACCGAGATCTACACAATGCCAAGAACACTCTTTCCCTAC	AATGCCAAGA
F5	EasySci-ATAC_ligation2_65	AATGATACGGCGACCACCGAGATCTACACTGGTCTACGTACACTCTTTCCCTAC	TGGTCTACGT
F6	EasySci-ATAC_ligation2_66	AATGATACGGCGACCACCGAGATCTACACGGTCGCCGCTACACTCTTTCCCTAC	GGTCGCCGCT
F7	EasySci-ATAC_ligation2_67	AATGATACGGCGACCACCGAGATCTACACAGCAAGTAGTACACTCTTTCCCTAC	AGCAAGTAGT
F8	EasySci-ATAC_ligation2_68	AATGATACGGCGACCACCGAGATCTACACAAGAAGTTCAACACTCTTTCCCTAC	AAGAAGTTCA
F9	EasySci-ATAC_ligation2_69	AATGATACGGCGACCACCGAGATCTACACCGGCGCTGGCACACTCTTTCCCTAC	CGGCGCTGGC
F10	EasySci-ATAC_ligation2_70	AATGATACGGCGACCACCGAGATCTACACTCGTCAACTTACACTCTTTCCCTAC	TCGTCAACTT
F11	EasySci-ATAC_ligation2_71	AATGATACGGCGACCACCGAGATCTACACCAACTTGGATACACTCTTTCCCTAC	CAACTTGGAT
F12	EasySci-ATAC_ligation2_72	AATGATACGGCGACCACCGAGATCTACACTTGGAGCTCAACACTCTTTCCCTAC	TTGGAGCTCA
G1	EasySci-ATAC_ligation2_73	AATGATACGGCGACCACCGAGATCTACACCTTAGTTCAAACACTCTTTCCCTAC	CTTAGTTCAA
G2	EasySci-ATAC_ligation2_74	AATGATACGGCGACCACCGAGATCTACACTTGAATTATAACACTCTTTCCCTAC	TTGAATTATA
G3	EasySci-ATAC_ligation2_75	AATGATACGGCGACCACCGAGATCTACACCTTCAGCTTCACACTCTTTCCCTAC	CTTCAGCTTC
G4	EasySci-ATAC_ligation2_76	AATGATACGGCGACCACCGAGATCTACACGTATACCGAAACACTCTTTCCCTAC	GTATACCGAA
G5	EasySci-ATAC_ligation2_77	AATGATACGGCGACCACCGAGATCTACACGGATATAATAACACTCTTTCCCTAC	GGATATAATA
G6	EasySci-ATAC_ligation2_78	AATGATACGGCGACCACCGAGATCTACACGAATCGACGTACACTCTTTCCCTAC	GAATCGACGT
G7	EasySci-ATAC_ligation2_79	AATGATACGGCGACCACCGAGATCTACACTGAACGGTAAACACTCTTTCCCTAC	TGAACGGTAA
G8	EasySci-ATAC_ligation2_80	AATGATACGGCGACCACCGAGATCTACACAAGTCGCGCGACACTCTTTCCCTAC	AAGTCGCGCG
G9	EasySci-ATAC_ligation2_81	AATGATACGGCGACCACCGAGATCTACACTCCGCCTACTACACTCTTTCCCTAC	TCCGCCTACT
G10	EasySci-ATAC_ligation2_82	AATGATACGGCGACCACCGAGATCTACACTTAATAGTTCACACTCTTTCCCTAC	TTAATAGTTC
G11	EasySci-ATAC_ligation2_83	AATGATACGGCGACCACCGAGATCTACACCAACCGGATCACACTCTTTCCCTAC	CAACCGGATC
G12	EasySci-ATAC_ligation2_84	AATGATACGGCGACCACCGAGATCTACACTTAGAGCAACACACTCTTTCCCTAC	TTAGAGCAAC
H1	EasySci-ATAC_ligation2_85	AATGATACGGCGACCACCGAGATCTACACCGTCATTCCAACACTCTTTCCCTAC	CGTCATTCCA
H2	EasySci-ATAC_ligation2_86	AATGATACGGCGACCACCGAGATCTACACTAGGAAGGCAACACTCTTTCCCTAC	TAGGAAGGCA
H3	EasySci-ATAC_ligation2_87	AATGATACGGCGACCACCGAGATCTACACTTGGCCTATAACACTCTTTCCCTAC	TTGGCCTATA
H4	EasySci-ATAC_ligation2_88	AATGATACGGCGACCACCGAGATCTACACGCGTCTATTCACACTCTTTCCCTAC	GCGTCTATTC
H5	EasySci-ATAC_ligation2_89	AATGATACGGCGACCACCGAGATCTACACCAGAGTAGACACACTCTTTCCCTAC	CAGAGTAGAC
H6	EasySci-ATAC_ligation2_90	AATGATACGGCGACCACCGAGATCTACACATGCCGGACGACACTCTTTCCCTAC	ATGCCGGACG
H7	EasySci-ATAC_ligation2_91	AATGATACGGCGACCACCGAGATCTACACTATTCGATCTACACTCTTTCCCTAC	TATTCGATCT
H8	EasySci-ATAC_ligation2_92	AATGATACGGCGACCACCGAGATCTACACATGGATCCGAACACTCTTTCCCTAC	ATGGATCCGA
H9	EasySci-ATAC_ligation2_93	AATGATACGGCGACCACCGAGATCTACACATAATGCATTACACTCTTTCCCTAC	ATAATGCATT
H10	EasySci-ATAC_ligation2_94	AATGATACGGCGACCACCGAGATCTACACAAGTAGACTAACACTCTTTCCCTAC	AAGTAGACTA
H11	EasySci-ATAC_ligation2_95	AATGATACGGCGACCACCGAGATCTACACATGGAAGCATACACTCTTTCCCTAC	ATGGAAGCAT
H12	EasySci-ATAC_ligation2_96	AATGATACGGCGACCACCGAGATCTACACTGGATCAGGCACACTCTTTCCCTAC	TGGATCAGGC

### Sheet: Ligation_plate_3
Ligation primer sequences (plate 3)
Well position	Name	Sequence	Barcode
A1	EasySci-ATAC_ligation3_01	AATGATACGGCGACCACCGAGATCTACACGTTACTTAGCACACTCTTTCCCTAC	GTTACTTAGC
A2	EasySci-ATAC_ligation3_02	AATGATACGGCGACCACCGAGATCTACACACCGCCGCAAACACTCTTTCCCTAC	ACCGCCGCAA
A3	EasySci-ATAC_ligation3_03	AATGATACGGCGACCACCGAGATCTACACCTCAAGTCCTACACTCTTTCCCTAC	CTCAAGTCCT
A4	EasySci-ATAC_ligation3_04	AATGATACGGCGACCACCGAGATCTACACCGGTCGACTAACACTCTTTCCCTAC	CGGTCGACTA
A5	EasySci-ATAC_ligation3_05	AATGATACGGCGACCACCGAGATCTACACTTCGCCGTAAACACTCTTTCCCTAC	TTCGCCGTAA
A6	EasySci-ATAC_ligation3_06	AATGATACGGCGACCACCGAGATCTACACGCTCCGCTTGACACTCTTTCCCTAC	GCTCCGCTTG
A7	EasySci-ATAC_ligation3_07	AATGATACGGCGACCACCGAGATCTACACACTTAAGATAACACTCTTTCCCTAC	ACTTAAGATA
A8	EasySci-ATAC_ligation3_08	AATGATACGGCGACCACCGAGATCTACACGGCATGGCCAACACTCTTTCCCTAC	GGCATGGCCA
A9	EasySci-ATAC_ligation3_09	AATGATACGGCGACCACCGAGATCTACACCTTCGGTATAACACTCTTTCCCTAC	CTTCGGTATA
A10	EasySci-ATAC_ligation3_10	AATGATACGGCGACCACCGAGATCTACACGAGATTCGCCACACTCTTTCCCTAC	GAGATTCGCC
A11	EasySci-ATAC_ligation3_11	AATGATACGGCGACCACCGAGATCTACACCTAGGCCGTTACACTCTTTCCCTAC	CTAGGCCGTT
A12	EasySci-ATAC_ligation3_12	AATGATACGGCGACCACCGAGATCTACACGGCCAACGATACACTCTTTCCCTAC	GGCCAACGAT
B1	EasySci-ATAC_ligation3_13	AATGATACGGCGACCACCGAGATCTACACACGGAACCTGACACTCTTTCCCTAC	ACGGAACCTG
B2	EasySci-ATAC_ligation3_14	AATGATACGGCGACCACCGAGATCTACACTGATTCTCGTACACTCTTTCCCTAC	TGATTCTCGT
B3	EasySci-ATAC_ligation3_15	AATGATACGGCGACCACCGAGATCTACACTTGCGTCAACACACTCTTTCCCTAC	TTGCGTCAAC
B4	EasySci-ATAC_ligation3_16	AATGATACGGCGACCACCGAGATCTACACGAATGCAACCACACTCTTTCCCTAC	GAATGCAACC
B5	EasySci-ATAC_ligation3_17	AATGATACGGCGACCACCGAGATCTACACTGCGGTTCAGACACTCTTTCCCTAC	TGCGGTTCAG
B6	EasySci-ATAC_ligation3_18	AATGATACGGCGACCACCGAGATCTACACTTGGCCAACCACACTCTTTCCCTAC	TTGGCCAACC
B7	EasySci-ATAC_ligation3_19	AATGATACGGCGACCACCGAGATCTACACTTGGTTAAGCACACTCTTTCCCTAC	TTGGTTAAGC
B8	EasySci-ATAC_ligation3_20	AATGATACGGCGACCACCGAGATCTACACCTTAAGTTCGACACTCTTTCCCTAC	CTTAAGTTCG
B9	EasySci-ATAC_ligation3_21	AATGATACGGCGACCACCGAGATCTACACGTCCTCAGAAACACTCTTTCCCTAC	GTCCTCAGAA
B10	EasySci-ATAC_ligation3_22	AATGATACGGCGACCACCGAGATCTACACGGAGTCGTCTACACTCTTTCCCTAC	GGAGTCGTCT
B11	EasySci-ATAC_ligation3_23	AATGATACGGCGACCACCGAGATCTACACGGTACCTCTAACACTCTTTCCCTAC	GGTACCTCTA
B12	EasySci-ATAC_ligation3_24	AATGATACGGCGACCACCGAGATCTACACGATCGCTGAGACACTCTTTCCCTAC	GATCGCTGAG
C1	EasySci-ATAC_ligation3_25	AATGATACGGCGACCACCGAGATCTACACAGAGTACTCCACACTCTTTCCCTAC	AGAGTACTCC
C2	EasySci-ATAC_ligation3_26	AATGATACGGCGACCACCGAGATCTACACTCATTCTATTACACTCTTTCCCTAC	TCATTCTATT
C3	EasySci-ATAC_ligation3_27	AATGATACGGCGACCACCGAGATCTACACGTTACTACCAACACTCTTTCCCTAC	GTTACTACCA
C4	EasySci-ATAC_ligation3_28	AATGATACGGCGACCACCGAGATCTACACCCAGCTCGCCACACTCTTTCCCTAC	CCAGCTCGCC
C5	EasySci-ATAC_ligation3_29	AATGATACGGCGACCACCGAGATCTACACCGCCGGTATGACACTCTTTCCCTAC	CGCCGGTATG
C6	EasySci-ATAC_ligation3_30	AATGATACGGCGACCACCGAGATCTACACTTAATTCGTAACACTCTTTCCCTAC	TTAATTCGTA
C7	EasySci-ATAC_ligation3_31	AATGATACGGCGACCACCGAGATCTACACGAAGGCTCCAACACTCTTTCCCTAC	GAAGGCTCCA
C8	EasySci-ATAC_ligation3_32	AATGATACGGCGACCACCGAGATCTACACGAGACGTACGACACTCTTTCCCTAC	GAGACGTACG
C9	EasySci-ATAC_ligation3_33	AATGATACGGCGACCACCGAGATCTACACGAAGAGCCTCACACTCTTTCCCTAC	GAAGAGCCTC
C10	EasySci-ATAC_ligation3_34	AATGATACGGCGACCACCGAGATCTACACCCGATGCATAACACTCTTTCCCTAC	CCGATGCATA
C11	EasySci-ATAC_ligation3_35	AATGATACGGCGACCACCGAGATCTACACGTAATGGTATACACTCTTTCCCTAC	GTAATGGTAT
C12	EasySci-ATAC_ligation3_36	AATGATACGGCGACCACCGAGATCTACACTTCTATCTCAACACTCTTTCCCTAC	TTCTATCTCA
D1	EasySci-ATAC_ligation3_37	AATGATACGGCGACCACCGAGATCTACACGCAGCAGCTAACACTCTTTCCCTAC	GCAGCAGCTA
D2	EasySci-ATAC_ligation3_38	AATGATACGGCGACCACCGAGATCTACACTTGCTCGATTACACTCTTTCCCTAC	TTGCTCGATT
D3	EasySci-ATAC_ligation3_39	AATGATACGGCGACCACCGAGATCTACACCCTCATCGGCACACTCTTTCCCTAC	CCTCATCGGC
D4	EasySci-ATAC_ligation3_40	AATGATACGGCGACCACCGAGATCTACACACTTCAGCAAACACTCTTTCCCTAC	ACTTCAGCAA
D5	EasySci-ATAC_ligation3_41	AATGATACGGCGACCACCGAGATCTACACAGGTCATCCTACACTCTTTCCCTAC	AGGTCATCCT
D6	EasySci-ATAC_ligation3_42	AATGATACGGCGACCACCGAGATCTACACAACGCGTCAGACACTCTTTCCCTAC	AACGCGTCAG
D7	EasySci-ATAC_ligation3_43	AATGATACGGCGACCACCGAGATCTACACCTATGCTTACACACTCTTTCCCTAC	CTATGCTTAC
D8	EasySci-ATAC_ligation3_44	AATGATACGGCGACCACCGAGATCTACACGTTGCCGTTCACACTCTTTCCCTAC	GTTGCCGTTC
D9	EasySci-ATAC_ligation3_45	AATGATACGGCGACCACCGAGATCTACACGCTTACCGCCACACTCTTTCCCTAC	GCTTACCGCC
D10	EasySci-ATAC_ligation3_46	AATGATACGGCGACCACCGAGATCTACACTGGCAAGTCAACACTCTTTCCCTAC	TGGCAAGTCA
D11	EasySci-ATAC_ligation3_47	AATGATACGGCGACCACCGAGATCTACACCATCGAAGGAACACTCTTTCCCTAC	CATCGAAGGA
D12	EasySci-ATAC_ligation3_48	AATGATACGGCGACCACCGAGATCTACACAGAATCCTCGACACTCTTTCCCTAC	AGAATCCTCG
E1	EasySci-ATAC_ligation3_49	AATGATACGGCGACCACCGAGATCTACACGCAATCGGTTACACTCTTTCCCTAC	GCAATCGGTT
E2	EasySci-ATAC_ligation3_50	AATGATACGGCGACCACCGAGATCTACACCCTAAGATTCACACTCTTTCCCTAC	CCTAAGATTC
E3	EasySci-ATAC_ligation3_51	AATGATACGGCGACCACCGAGATCTACACCCTGCGCGCGACACTCTTTCCCTAC	CCTGCGCGCG
E4	EasySci-ATAC_ligation3_52	AATGATACGGCGACCACCGAGATCTACACATCAGCGCGAACACTCTTTCCCTAC	ATCAGCGCGA
E5	EasySci-ATAC_ligation3_53	AATGATACGGCGACCACCGAGATCTACACGTACGATTCTACACTCTTTCCCTAC	GTACGATTCT
E6	EasySci-ATAC_ligation3_54	AATGATACGGCGACCACCGAGATCTACACTTACCTTGCAACACTCTTTCCCTAC	TTACCTTGCA
E7	EasySci-ATAC_ligation3_55	AATGATACGGCGACCACCGAGATCTACACCCGGCTCAGCACACTCTTTCCCTAC	CCGGCTCAGC
E8	EasySci-ATAC_ligation3_56	AATGATACGGCGACCACCGAGATCTACACTTCTGCAAGAACACTCTTTCCCTAC	TTCTGCAAGA
E9	EasySci-ATAC_ligation3_57	AATGATACGGCGACCACCGAGATCTACACATATACGCTTACACTCTTTCCCTAC	ATATACGCTT
E10	EasySci-ATAC_ligation3_58	AATGATACGGCGACCACCGAGATCTACACCTCAGCAACCACACTCTTTCCCTAC	CTCAGCAACC
E11	EasySci-ATAC_ligation3_59	AATGATACGGCGACCACCGAGATCTACACCAATTCTAGGACACTCTTTCCCTAC	CAATTCTAGG
E12	EasySci-ATAC_ligation3_60	AATGATACGGCGACCACCGAGATCTACACATCAGTCTCGACACTCTTTCCCTAC	ATCAGTCTCG
F1	EasySci-ATAC_ligation3_61	AATGATACGGCGACCACCGAGATCTACACAATCCGCAACACACTCTTTCCCTAC	AATCCGCAAC
F2	EasySci-ATAC_ligation3_62	AATGATACGGCGACCACCGAGATCTACACCGGTTACCTTACACTCTTTCCCTAC	CGGTTACCTT
F3	EasySci-ATAC_ligation3_63	AATGATACGGCGACCACCGAGATCTACACACGTTAAGACACACTCTTTCCCTAC	ACGTTAAGAC
F4	EasySci-ATAC_ligation3_64	AATGATACGGCGACCACCGAGATCTACACCTATCCAACCACACTCTTTCCCTAC	CTATCCAACC
F5	EasySci-ATAC_ligation3_65	AATGATACGGCGACCACCGAGATCTACACATAAGCGAATACACTCTTTCCCTAC	ATAAGCGAAT
F6	EasySci-ATAC_ligation3_66	AATGATACGGCGACCACCGAGATCTACACCTTATATCGGACACTCTTTCCCTAC	CTTATATCGG
F7	EasySci-ATAC_ligation3_67	AATGATACGGCGACCACCGAGATCTACACATATGACGACACACTCTTTCCCTAC	ATATGACGAC
F8	EasySci-ATAC_ligation3_68	AATGATACGGCGACCACCGAGATCTACACTTACCGCATAACACTCTTTCCCTAC	TTACCGCATA
F9	EasySci-ATAC_ligation3_69	AATGATACGGCGACCACCGAGATCTACACATTCATCGCCACACTCTTTCCCTAC	ATTCATCGCC
F10	EasySci-ATAC_ligation3_70	AATGATACGGCGACCACCGAGATCTACACAGAAGCAGAAACACTCTTTCCCTAC	AGAAGCAGAA
F11	EasySci-ATAC_ligation3_71	AATGATACGGCGACCACCGAGATCTACACGTTCGTCGTTACACTCTTTCCCTAC	GTTCGTCGTT
F12	EasySci-ATAC_ligation3_72	AATGATACGGCGACCACCGAGATCTACACCATGCTTCCAACACTCTTTCCCTAC	CATGCTTCCA
G1	EasySci-ATAC_ligation3_73	AATGATACGGCGACCACCGAGATCTACACTCGGTACCAGACACTCTTTCCCTAC	TCGGTACCAG
G2	EasySci-ATAC_ligation3_74	AATGATACGGCGACCACCGAGATCTACACTTGAGCCAATACACTCTTTCCCTAC	TTGAGCCAAT
G3	EasySci-ATAC_ligation3_75	AATGATACGGCGACCACCGAGATCTACACAGATGACTGAACACTCTTTCCCTAC	AGATGACTGA
G4	EasySci-ATAC_ligation3_76	AATGATACGGCGACCACCGAGATCTACACACGCTAGAAGACACTCTTTCCCTAC	ACGCTAGAAG
G5	EasySci-ATAC_ligation3_77	AATGATACGGCGACCACCGAGATCTACACGTTCAATTGCACACTCTTTCCCTAC	GTTCAATTGC
G6	EasySci-ATAC_ligation3_78	AATGATACGGCGACCACCGAGATCTACACGGACCGTCAAACACTCTTTCCCTAC	GGACCGTCAA
G7	EasySci-ATAC_ligation3_79	AATGATACGGCGACCACCGAGATCTACACCATTAACGGAACACTCTTTCCCTAC	CATTAACGGA
G8	EasySci-ATAC_ligation3_80	AATGATACGGCGACCACCGAGATCTACACTAAGCAGTCCACACTCTTTCCCTAC	TAAGCAGTCC
G9	EasySci-ATAC_ligation3_81	AATGATACGGCGACCACCGAGATCTACACCCGGTCAGTTACACTCTTTCCCTAC	CCGGTCAGTT
G10	EasySci-ATAC_ligation3_82	AATGATACGGCGACCACCGAGATCTACACATAACGGACTACACTCTTTCCCTAC	ATAACGGACT
G11	EasySci-ATAC_ligation3_83	AATGATACGGCGACCACCGAGATCTACACACGAGAAGATACACTCTTTCCCTAC	ACGAGAAGAT
G12	EasySci-ATAC_ligation3_84	AATGATACGGCGACCACCGAGATCTACACATCCTCTTAAACACTCTTTCCCTAC	ATCCTCTTAA
H1	EasySci-ATAC_ligation3_85	AATGATACGGCGACCACCGAGATCTACACAATCCAATAAACACTCTTTCCCTAC	AATCCAATAA
H2	EasySci-ATAC_ligation3_86	AATGATACGGCGACCACCGAGATCTACACCTAGCAGGATACACTCTTTCCCTAC	CTAGCAGGAT
H3	EasySci-ATAC_ligation3_87	AATGATACGGCGACCACCGAGATCTACACTGGTCTCGGAACACTCTTTCCCTAC	TGGTCTCGGA
H4	EasySci-ATAC_ligation3_88	AATGATACGGCGACCACCGAGATCTACACCCGAGTACTAACACTCTTTCCCTAC	CCGAGTACTA
H5	EasySci-ATAC_ligation3_89	AATGATACGGCGACCACCGAGATCTACACGATGACGAAGACACTCTTTCCCTAC	GATGACGAAG
H6	EasySci-ATAC_ligation3_90	AATGATACGGCGACCACCGAGATCTACACGGCAGTCTTCACACTCTTTCCCTAC	GGCAGTCTTC
H7	EasySci-ATAC_ligation3_91	AATGATACGGCGACCACCGAGATCTACACAATACGAATAACACTCTTTCCCTAC	AATACGAATA
H8	EasySci-ATAC_ligation3_92	AATGATACGGCGACCACCGAGATCTACACACCTAGGAGAACACTCTTTCCCTAC	ACCTAGGAGA
H9	EasySci-ATAC_ligation3_93	AATGATACGGCGACCACCGAGATCTACACGAAGCGCCAAACACTCTTTCCCTAC	GAAGCGCCAA
H10	EasySci-ATAC_ligation3_94	AATGATACGGCGACCACCGAGATCTACACCGTTACGTTGACACTCTTTCCCTAC	CGTTACGTTG
H11	EasySci-ATAC_ligation3_95	AATGATACGGCGACCACCGAGATCTACACGTCGCGAATAACACTCTTTCCCTAC	GTCGCGAATA
H12	EasySci-ATAC_ligation3_96	AATGATACGGCGACCACCGAGATCTACACTTAGAGCCTGACACTCTTTCCCTAC	TTAGAGCCTG

### Sheet: Ligation_plate_4
Ligation primer sequences (plate 4)
Well position	Name	Sequence	Barcode
A1	EasySci-ATAC_ligation4_01	AATGATACGGCGACCACCGAGATCTACACACGGTCATCAACACTCTTTCCCTAC	ACGGTCATCA
A2	EasySci-ATAC_ligation4_02	AATGATACGGCGACCACCGAGATCTACACACGTAGCAGGACACTCTTTCCCTAC	ACGTAGCAGG
A3	EasySci-ATAC_ligation4_03	AATGATACGGCGACCACCGAGATCTACACCGACCGAGAGACACTCTTTCCCTAC	CGACCGAGAG
A4	EasySci-ATAC_ligation4_04	AATGATACGGCGACCACCGAGATCTACACAAGCGGTTCTACACTCTTTCCCTAC	AAGCGGTTCT
A5	EasySci-ATAC_ligation4_05	AATGATACGGCGACCACCGAGATCTACACTCGGAATAACACACTCTTTCCCTAC	TCGGAATAAC
A6	EasySci-ATAC_ligation4_06	AATGATACGGCGACCACCGAGATCTACACAAGTTCGCTGACACTCTTTCCCTAC	AAGTTCGCTG
A7	EasySci-ATAC_ligation4_07	AATGATACGGCGACCACCGAGATCTACACAATAATCGGTACACTCTTTCCCTAC	AATAATCGGT
A8	EasySci-ATAC_ligation4_08	AATGATACGGCGACCACCGAGATCTACACAGGCGAAGGCACACTCTTTCCCTAC	AGGCGAAGGC
A9	EasySci-ATAC_ligation4_09	AATGATACGGCGACCACCGAGATCTACACAAGCCGCCGCACACTCTTTCCCTAC	AAGCCGCCGC
A10	EasySci-ATAC_ligation4_10	AATGATACGGCGACCACCGAGATCTACACTCGGCCGATGACACTCTTTCCCTAC	TCGGCCGATG
A11	EasySci-ATAC_ligation4_11	AATGATACGGCGACCACCGAGATCTACACAGCGACTGCTACACTCTTTCCCTAC	AGCGACTGCT
A12	EasySci-ATAC_ligation4_12	AATGATACGGCGACCACCGAGATCTACACCTTAATGAGCACACTCTTTCCCTAC	CTTAATGAGC
B1	EasySci-ATAC_ligation4_13	AATGATACGGCGACCACCGAGATCTACACAATTCCTCTCACACTCTTTCCCTAC	AATTCCTCTC
B2	EasySci-ATAC_ligation4_14	AATGATACGGCGACCACCGAGATCTACACGCTGGTCTCCACACTCTTTCCCTAC	GCTGGTCTCC
B3	EasySci-ATAC_ligation4_15	AATGATACGGCGACCACCGAGATCTACACAGTATTGCTAACACTCTTTCCCTAC	AGTATTGCTA
B4	EasySci-ATAC_ligation4_16	AATGATACGGCGACCACCGAGATCTACACTCTAGGATAAACACTCTTTCCCTAC	TCTAGGATAA
B5	EasySci-ATAC_ligation4_17	AATGATACGGCGACCACCGAGATCTACACGGTCCTGCAAACACTCTTTCCCTAC	GGTCCTGCAA
B6	EasySci-ATAC_ligation4_18	AATGATACGGCGACCACCGAGATCTACACCGCTTCAATTACACTCTTTCCCTAC	CGCTTCAATT
B7	EasySci-ATAC_ligation4_19	AATGATACGGCGACCACCGAGATCTACACGGATTATTATACACTCTTTCCCTAC	GGATTATTAT
B8	EasySci-ATAC_ligation4_20	AATGATACGGCGACCACCGAGATCTACACTCCGGCTGATACACTCTTTCCCTAC	TCCGGCTGAT
B9	EasySci-ATAC_ligation4_21	AATGATACGGCGACCACCGAGATCTACACCCGCCTCGTTACACTCTTTCCCTAC	CCGCCTCGTT
B10	EasySci-ATAC_ligation4_22	AATGATACGGCGACCACCGAGATCTACACTTATAATCAAACACTCTTTCCCTAC	TTATAATCAA
B11	EasySci-ATAC_ligation4_23	AATGATACGGCGACCACCGAGATCTACACCCATTGAACGACACTCTTTCCCTAC	CCATTGAACG
B12	EasySci-ATAC_ligation4_24	AATGATACGGCGACCACCGAGATCTACACACTCCAACGGACACTCTTTCCCTAC	ACTCCAACGG
C1	EasySci-ATAC_ligation4_25	AATGATACGGCGACCACCGAGATCTACACACCTCCTGAAACACTCTTTCCCTAC	ACCTCCTGAA
C2	EasySci-ATAC_ligation4_26	AATGATACGGCGACCACCGAGATCTACACAGAGGCCGGCACACTCTTTCCCTAC	AGAGGCCGGC
C3	EasySci-ATAC_ligation4_27	AATGATACGGCGACCACCGAGATCTACACCTGCCTCTTCACACTCTTTCCCTAC	CTGCCTCTTC
C4	EasySci-ATAC_ligation4_28	AATGATACGGCGACCACCGAGATCTACACCAGTATCCTTACACTCTTTCCCTAC	CAGTATCCTT
C5	EasySci-ATAC_ligation4_29	AATGATACGGCGACCACCGAGATCTACACGTCAACTAGCACACTCTTTCCCTAC	GTCAACTAGC
C6	EasySci-ATAC_ligation4_30	AATGATACGGCGACCACCGAGATCTACACTGACGCAGTCACACTCTTTCCCTAC	TGACGCAGTC
C7	EasySci-ATAC_ligation4_31	AATGATACGGCGACCACCGAGATCTACACGTCAATACGAACACTCTTTCCCTAC	GTCAATACGA
C8	EasySci-ATAC_ligation4_32	AATGATACGGCGACCACCGAGATCTACACTGAACTTCGAACACTCTTTCCCTAC	TGAACTTCGA
C9	EasySci-ATAC_ligation4_33	AATGATACGGCGACCACCGAGATCTACACCGTACCAACGACACTCTTTCCCTAC	CGTACCAACG
C10	EasySci-ATAC_ligation4_34	AATGATACGGCGACCACCGAGATCTACACAGAGATGAATACACTCTTTCCCTAC	AGAGATGAAT
C11	EasySci-ATAC_ligation4_35	AATGATACGGCGACCACCGAGATCTACACTATTCCAATTACACTCTTTCCCTAC	TATTCCAATT
C12	EasySci-ATAC_ligation4_36	AATGATACGGCGACCACCGAGATCTACACGGATGCGATTACACTCTTTCCCTAC	GGATGCGATT
D1	EasySci-ATAC_ligation4_37	AATGATACGGCGACCACCGAGATCTACACGTAACCAGGTACACTCTTTCCCTAC	GTAACCAGGT
D2	EasySci-ATAC_ligation4_38	AATGATACGGCGACCACCGAGATCTACACCCTCGTCATAACACTCTTTCCCTAC	CCTCGTCATA
D3	EasySci-ATAC_ligation4_39	AATGATACGGCGACCACCGAGATCTACACAATGGTCTTAACACTCTTTCCCTAC	AATGGTCTTA
D4	EasySci-ATAC_ligation4_40	AATGATACGGCGACCACCGAGATCTACACATGAATGCCTACACTCTTTCCCTAC	ATGAATGCCT
D5	EasySci-ATAC_ligation4_41	AATGATACGGCGACCACCGAGATCTACACGTCCGTAGATACACTCTTTCCCTAC	GTCCGTAGAT
D6	EasySci-ATAC_ligation4_42	AATGATACGGCGACCACCGAGATCTACACCCATCCTAGTACACTCTTTCCCTAC	CCATCCTAGT
D7	EasySci-ATAC_ligation4_43	AATGATACGGCGACCACCGAGATCTACACTGGTTCCTACACACTCTTTCCCTAC	TGGTTCCTAC
D8	EasySci-ATAC_ligation4_44	AATGATACGGCGACCACCGAGATCTACACGCGCCTTCCGACACTCTTTCCCTAC	GCGCCTTCCG
D9	EasySci-ATAC_ligation4_45	AATGATACGGCGACCACCGAGATCTACACCGTACTACGCACACTCTTTCCCTAC	CGTACTACGC
D10	EasySci-ATAC_ligation4_46	AATGATACGGCGACCACCGAGATCTACACGGCCGCGGTTACACTCTTTCCCTAC	GGCCGCGGTT
D11	EasySci-ATAC_ligation4_47	AATGATACGGCGACCACCGAGATCTACACTGGATAGTTGACACTCTTTCCCTAC	TGGATAGTTG
D12	EasySci-ATAC_ligation4_48	AATGATACGGCGACCACCGAGATCTACACCGGCGCCAGGACACTCTTTCCCTAC	CGGCGCCAGG
E1	EasySci-ATAC_ligation4_49	AATGATACGGCGACCACCGAGATCTACACCAAGCTCAGGACACTCTTTCCCTAC	CAAGCTCAGG
E2	EasySci-ATAC_ligation4_50	AATGATACGGCGACCACCGAGATCTACACATCATCCTTCACACTCTTTCCCTAC	ATCATCCTTC
E3	EasySci-ATAC_ligation4_51	AATGATACGGCGACCACCGAGATCTACACCCTCCGGAGTACACTCTTTCCCTAC	CCTCCGGAGT
E4	EasySci-ATAC_ligation4_52	AATGATACGGCGACCACCGAGATCTACACCCATTGCTGGACACTCTTTCCCTAC	CCATTGCTGG
E5	EasySci-ATAC_ligation4_53	AATGATACGGCGACCACCGAGATCTACACTATTCGCAGTACACTCTTTCCCTAC	TATTCGCAGT
E6	EasySci-ATAC_ligation4_54	AATGATACGGCGACCACCGAGATCTACACCCGGTTAAGTACACTCTTTCCCTAC	CCGGTTAAGT
E7	EasySci-ATAC_ligation4_55	AATGATACGGCGACCACCGAGATCTACACATATTCTACCACACTCTTTCCCTAC	ATATTCTACC
E8	EasySci-ATAC_ligation4_56	AATGATACGGCGACCACCGAGATCTACACTACGGATCGTACACTCTTTCCCTAC	TACGGATCGT
E9	EasySci-ATAC_ligation4_57	AATGATACGGCGACCACCGAGATCTACACTTCTCTCCAGACACTCTTTCCCTAC	TTCTCTCCAG
E10	EasySci-ATAC_ligation4_58	AATGATACGGCGACCACCGAGATCTACACCCAAGAGCAAACACTCTTTCCCTAC	CCAAGAGCAA
E11	EasySci-ATAC_ligation4_59	AATGATACGGCGACCACCGAGATCTACACTTGGTTCGAGACACTCTTTCCCTAC	TTGGTTCGAG
E12	EasySci-ATAC_ligation4_60	AATGATACGGCGACCACCGAGATCTACACAACGGATTACACACTCTTTCCCTAC	AACGGATTAC
F1	EasySci-ATAC_ligation4_61	AATGATACGGCGACCACCGAGATCTACACCATCTTCAGAACACTCTTTCCCTAC	CATCTTCAGA
F2	EasySci-ATAC_ligation4_62	AATGATACGGCGACCACCGAGATCTACACTTGAACCTCCACACTCTTTCCCTAC	TTGAACCTCC
F3	EasySci-ATAC_ligation4_63	AATGATACGGCGACCACCGAGATCTACACGGAATTCCAAACACTCTTTCCCTAC	GGAATTCCAA
F4	EasySci-ATAC_ligation4_64	AATGATACGGCGACCACCGAGATCTACACATAGGTCCAAACACTCTTTCCCTAC	ATAGGTCCAA
F5	EasySci-ATAC_ligation4_65	AATGATACGGCGACCACCGAGATCTACACGCCATGGTACACACTCTTTCCCTAC	GCCATGGTAC
F6	EasySci-ATAC_ligation4_66	AATGATACGGCGACCACCGAGATCTACACGAGCTCTTCAACACTCTTTCCCTAC	GAGCTCTTCA
F7	EasySci-ATAC_ligation4_67	AATGATACGGCGACCACCGAGATCTACACCCGAGGCAACACACTCTTTCCCTAC	CCGAGGCAAC
F8	EasySci-ATAC_ligation4_68	AATGATACGGCGACCACCGAGATCTACACGTCTCTAGTTACACTCTTTCCCTAC	GTCTCTAGTT
F9	EasySci-ATAC_ligation4_69	AATGATACGGCGACCACCGAGATCTACACGCTGGTTATAACACTCTTTCCCTAC	GCTGGTTATA
F10	EasySci-ATAC_ligation4_70	AATGATACGGCGACCACCGAGATCTACACTCGTAGGTCAACACTCTTTCCCTAC	TCGTAGGTCA
F11	EasySci-ATAC_ligation4_71	AATGATACGGCGACCACCGAGATCTACACAACTCAGACGACACTCTTTCCCTAC	AACTCAGACG
F12	EasySci-ATAC_ligation4_72	AATGATACGGCGACCACCGAGATCTACACTGCTGCCGGAACACTCTTTCCCTAC	TGCTGCCGGA
G1	EasySci-ATAC_ligation4_73	AATGATACGGCGACCACCGAGATCTACACTGGAGGCAAGACACTCTTTCCCTAC	TGGAGGCAAG
G2	EasySci-ATAC_ligation4_74	AATGATACGGCGACCACCGAGATCTACACACTGATGCGAACACTCTTTCCCTAC	ACTGATGCGA
G3	EasySci-ATAC_ligation4_75	AATGATACGGCGACCACCGAGATCTACACACGACTCCTCACACTCTTTCCCTAC	ACGACTCCTC
G4	EasySci-ATAC_ligation4_76	AATGATACGGCGACCACCGAGATCTACACTGGCAGCGAAACACTCTTTCCCTAC	TGGCAGCGAA
G5	EasySci-ATAC_ligation4_77	AATGATACGGCGACCACCGAGATCTACACCCGATACTCTACACTCTTTCCCTAC	CCGATACTCT
G6	EasySci-ATAC_ligation4_78	AATGATACGGCGACCACCGAGATCTACACCAATATAGGCACACTCTTTCCCTAC	CAATATAGGC
G7	EasySci-ATAC_ligation4_79	AATGATACGGCGACCACCGAGATCTACACACCGGCCGACACACTCTTTCCCTAC	ACCGGCCGAC
G8	EasySci-ATAC_ligation4_80	AATGATACGGCGACCACCGAGATCTACACAATAAGGCTCACACTCTTTCCCTAC	AATAAGGCTC
G9	EasySci-ATAC_ligation4_81	AATGATACGGCGACCACCGAGATCTACACCATCATAGCAACACTCTTTCCCTAC	CATCATAGCA
G10	EasySci-ATAC_ligation4_82	AATGATACGGCGACCACCGAGATCTACACGATGATCCATACACTCTTTCCCTAC	GATGATCCAT
G11	EasySci-ATAC_ligation4_83	AATGATACGGCGACCACCGAGATCTACACATGGCAATACACACTCTTTCCCTAC	ATGGCAATAC
G12	EasySci-ATAC_ligation4_84	AATGATACGGCGACCACCGAGATCTACACACCAGAACCAACACTCTTTCCCTAC	ACCAGAACCA
H1	EasySci-ATAC_ligation4_85	AATGATACGGCGACCACCGAGATCTACACGGTTCGACCTACACTCTTTCCCTAC	GGTTCGACCT
H2	EasySci-ATAC_ligation4_86	AATGATACGGCGACCACCGAGATCTACACCTTGGACGGAACACTCTTTCCCTAC	CTTGGACGGA
H3	EasySci-ATAC_ligation4_87	AATGATACGGCGACCACCGAGATCTACACCGGTCTCATAACACTCTTTCCCTAC	CGGTCTCATA
H4	EasySci-ATAC_ligation4_88	AATGATACGGCGACCACCGAGATCTACACAATCAGAGCCACACTCTTTCCCTAC	AATCAGAGCC
H5	EasySci-ATAC_ligation4_89	AATGATACGGCGACCACCGAGATCTACACCCTGAATACTACACTCTTTCCCTAC	CCTGAATACT
H6	EasySci-ATAC_ligation4_90	AATGATACGGCGACCACCGAGATCTACACCTTGGAGACTACACTCTTTCCCTAC	CTTGGAGACT
H7	EasySci-ATAC_ligation4_91	AATGATACGGCGACCACCGAGATCTACACAAGACCTTACACACTCTTTCCCTAC	AAGACCTTAC
H8	EasySci-ATAC_ligation4_92	AATGATACGGCGACCACCGAGATCTACACGCGAGCGCTCACACTCTTTCCCTAC	GCGAGCGCTC
H9	EasySci-ATAC_ligation4_93	AATGATACGGCGACCACCGAGATCTACACTCGCAAGACGACACTCTTTCCCTAC	TCGCAAGACG
H10	EasySci-ATAC_ligation4_94	AATGATACGGCGACCACCGAGATCTACACCAATCTCGGAACACTCTTTCCCTAC	CAATCTCGGA
H11	EasySci-ATAC_ligation4_95	AATGATACGGCGACCACCGAGATCTACACTCGACCTACCACACTCTTTCCCTAC	TCGACCTACC
H12	EasySci-ATAC_ligation4_96	AATGATACGGCGACCACCGAGATCTACACTTATAGGCATACACTCTTTCCCTAC	TTATAGGCAT

### Sheet: Ligation_adaptor
Common ligation adaptor sequence
5'-AGATCGGAAGAGCGTCGTGTAGGGAAAGAGTGT-3'

### Sheet: P7_PCR_primers
P7 PCR primer sequences
Well position	Name	Sequence	Barcode
A1	EasySci-ATAC_P7-1_01	CAAGCAGAAGACGGCATACGAGATacctcctgaaGTGACTGGAGTTCAGACGTGTGCTCTTCCGATCT	TTCAGGAGGT
A2	EasySci-ATAC_P7-1_02	CAAGCAGAAGACGGCATACGAGATgttaactctcGTGACTGGAGTTCAGACGTGTGCTCTTCCGATCT	GAGAGTTAAC
A3	EasySci-ATAC_P7-1_03	CAAGCAGAAGACGGCATACGAGATgccaacgccaGTGACTGGAGTTCAGACGTGTGCTCTTCCGATCT	TGGCGTTGGC
A4	EasySci-ATAC_P7-1_04	CAAGCAGAAGACGGCATACGAGATgctcatgcttGTGACTGGAGTTCAGACGTGTGCTCTTCCGATCT	AAGCATGAGC
A5	EasySci-ATAC_P7-1_05	CAAGCAGAAGACGGCATACGAGATcgcggcatatGTGACTGGAGTTCAGACGTGTGCTCTTCCGATCT	ATATGCCGCG
A6	EasySci-ATAC_P7-1_06	CAAGCAGAAGACGGCATACGAGATggcggttgacGTGACTGGAGTTCAGACGTGTGCTCTTCCGATCT	GTCAACCGCC
A7	EasySci-ATAC_P7-1_07	CAAGCAGAAGACGGCATACGAGATgttctgaattGTGACTGGAGTTCAGACGTGTGCTCTTCCGATCT	AATTCAGAAC
A8	EasySci-ATAC_P7-1_08	CAAGCAGAAGACGGCATACGAGATggtatccgccGTGACTGGAGTTCAGACGTGTGCTCTTCCGATCT	GGCGGATACC
A9	EasySci-ATAC_P7-1_09	CAAGCAGAAGACGGCATACGAGATgttaaccggcGTGACTGGAGTTCAGACGTGTGCTCTTCCGATCT	GCCGGTTAAC
A10	EasySci-ATAC_P7-1_10	CAAGCAGAAGACGGCATACGAGATgattccggaaGTGACTGGAGTTCAGACGTGTGCTCTTCCGATCT	TTCCGGAATC
A11	EasySci-ATAC_P7-1_11	CAAGCAGAAGACGGCATACGAGATttgccttggcGTGACTGGAGTTCAGACGTGTGCTCTTCCGATCT	GCCAAGGCAA
A12	EasySci-ATAC_P7-1_12	CAAGCAGAAGACGGCATACGAGATggatgcgattGTGACTGGAGTTCAGACGTGTGCTCTTCCGATCT	AATCGCATCC
B1	EasySci-ATAC_P7-1_13	CAAGCAGAAGACGGCATACGAGATgtagatgcgcGTGACTGGAGTTCAGACGTGTGCTCTTCCGATCT	GCGCATCTAC
B2	EasySci-ATAC_P7-1_14	CAAGCAGAAGACGGCATACGAGATaggtaattccGTGACTGGAGTTCAGACGTGTGCTCTTCCGATCT	GGAATTACCT
B3	EasySci-ATAC_P7-1_15	CAAGCAGAAGACGGCATACGAGATaggtagagctGTGACTGGAGTTCAGACGTGTGCTCTTCCGATCT	AGCTCTACCT
B4	EasySci-ATAC_P7-1_16	CAAGCAGAAGACGGCATACGAGATgacctctctgGTGACTGGAGTTCAGACGTGTGCTCTTCCGATCT	CAGAGAGGTC
B5	EasySci-ATAC_P7-1_17	CAAGCAGAAGACGGCATACGAGATagcgtcgtatGTGACTGGAGTTCAGACGTGTGCTCTTCCGATCT	ATACGACGCT
B6	EasySci-ATAC_P7-1_18	CAAGCAGAAGACGGCATACGAGATtcatataccgGTGACTGGAGTTCAGACGTGTGCTCTTCCGATCT	CGGTATATGA
B7	EasySci-ATAC_P7-1_19	CAAGCAGAAGACGGCATACGAGATtgcggttcagGTGACTGGAGTTCAGACGTGTGCTCTTCCGATCT	CTGAACCGCA
B8	EasySci-ATAC_P7-1_20	CAAGCAGAAGACGGCATACGAGATatagactaggGTGACTGGAGTTCAGACGTGTGCTCTTCCGATCT	CCTAGTCTAT
B9	EasySci-ATAC_P7-1_21	CAAGCAGAAGACGGCATACGAGATactatccaggGTGACTGGAGTTCAGACGTGTGCTCTTCCGATCT	CCTGGATAGT
B10	EasySci-ATAC_P7-1_22	CAAGCAGAAGACGGCATACGAGATtcaacgtaagGTGACTGGAGTTCAGACGTGTGCTCTTCCGATCT	CTTACGTTGA
B11	EasySci-ATAC_P7-1_23	CAAGCAGAAGACGGCATACGAGATagaatcctcgGTGACTGGAGTTCAGACGTGTGCTCTTCCGATCT	CGAGGATTCT
B12	EasySci-ATAC_P7-1_24	CAAGCAGAAGACGGCATACGAGATacgtcagaacGTGACTGGAGTTCAGACGTGTGCTCTTCCGATCT	GTTCTGACGT
C1	EasySci-ATAC_P7-1_25	CAAGCAGAAGACGGCATACGAGATccgttgacttGTGACTGGAGTTCAGACGTGTGCTCTTCCGATCT	AAGTCAACGG
C2	EasySci-ATAC_P7-1_26	CAAGCAGAAGACGGCATACGAGATctccggatagGTGACTGGAGTTCAGACGTGTGCTCTTCCGATCT	CTATCCGGAG
C3	EasySci-ATAC_P7-1_27	CAAGCAGAAGACGGCATACGAGATggctcgagatGTGACTGGAGTTCAGACGTGTGCTCTTCCGATCT	ATCTCGAGCC
C4	EasySci-ATAC_P7-1_28	CAAGCAGAAGACGGCATACGAGATataagaggcgGTGACTGGAGTTCAGACGTGTGCTCTTCCGATCT	CGCCTCTTAT
C5	EasySci-ATAC_P7-1_29	CAAGCAGAAGACGGCATACGAGATagttcagtcgGTGACTGGAGTTCAGACGTGTGCTCTTCCGATCT	CGACTGAACT
C6	EasySci-ATAC_P7-1_30	CAAGCAGAAGACGGCATACGAGATtagtagacggGTGACTGGAGTTCAGACGTGTGCTCTTCCGATCT	CCGTCTACTA
C7	EasySci-ATAC_P7-1_31	CAAGCAGAAGACGGCATACGAGATtaatcagcctGTGACTGGAGTTCAGACGTGTGCTCTTCCGATCT	AGGCTGATTA
C8	EasySci-ATAC_P7-1_32	CAAGCAGAAGACGGCATACGAGATtggccgcaatGTGACTGGAGTTCAGACGTGTGCTCTTCCGATCT	ATTGCGGCCA
C9	EasySci-ATAC_P7-1_33	CAAGCAGAAGACGGCATACGAGATttggagtcggGTGACTGGAGTTCAGACGTGTGCTCTTCCGATCT	CCGACTCCAA
C10	EasySci-ATAC_P7-1_34	CAAGCAGAAGACGGCATACGAGATacgccgttcaGTGACTGGAGTTCAGACGTGTGCTCTTCCGATCT	TGAACGGCGT
C11	EasySci-ATAC_P7-1_35	CAAGCAGAAGACGGCATACGAGATcgtaaggagtGTGACTGGAGTTCAGACGTGTGCTCTTCCGATCT	ACTCCTTACG
C12	EasySci-ATAC_P7-1_36	CAAGCAGAAGACGGCATACGAGATaatccgcaacGTGACTGGAGTTCAGACGTGTGCTCTTCCGATCT	GTTGCGGATT
D1	EasySci-ATAC_P7-1_37	CAAGCAGAAGACGGCATACGAGATctgaagagacGTGACTGGAGTTCAGACGTGTGCTCTTCCGATCT	GTCTCTTCAG
D2	EasySci-ATAC_P7-1_38	CAAGCAGAAGACGGCATACGAGATttacctcgacGTGACTGGAGTTCAGACGTGTGCTCTTCCGATCT	GTCGAGGTAA
D3	EasySci-ATAC_P7-1_39	CAAGCAGAAGACGGCATACGAGATaacctatgccGTGACTGGAGTTCAGACGTGTGCTCTTCCGATCT	GGCATAGGTT
D4	EasySci-ATAC_P7-1_40	CAAGCAGAAGACGGCATACGAGATggcggacgttGTGACTGGAGTTCAGACGTGTGCTCTTCCGATCT	AACGTCCGCC
D5	EasySci-ATAC_P7-1_41	CAAGCAGAAGACGGCATACGAGATtaaccttcggGTGACTGGAGTTCAGACGTGTGCTCTTCCGATCT	CCGAAGGTTA
D6	EasySci-ATAC_P7-1_42	CAAGCAGAAGACGGCATACGAGATtctgataccaGTGACTGGAGTTCAGACGTGTGCTCTTCCGATCT	TGGTATCAGA
D7	EasySci-ATAC_P7-1_43	CAAGCAGAAGACGGCATACGAGATcttcggcgcaGTGACTGGAGTTCAGACGTGTGCTCTTCCGATCT	TGCGCCGAAG
D8	EasySci-ATAC_P7-1_44	CAAGCAGAAGACGGCATACGAGATcatgctggttGTGACTGGAGTTCAGACGTGTGCTCTTCCGATCT	AACCAGCATG
D9	EasySci-ATAC_P7-1_45	CAAGCAGAAGACGGCATACGAGATtggccggcctGTGACTGGAGTTCAGACGTGTGCTCTTCCGATCT	AGGCCGGCCA
D10	EasySci-ATAC_P7-1_46	CAAGCAGAAGACGGCATACGAGATtggatagttgGTGACTGGAGTTCAGACGTGTGCTCTTCCGATCT	CAACTATCCA
D11	EasySci-ATAC_P7-1_47	CAAGCAGAAGACGGCATACGAGATcctccttcatGTGACTGGAGTTCAGACGTGTGCTCTTCCGATCT	ATGAAGGAGG
D12	EasySci-ATAC_P7-1_48	CAAGCAGAAGACGGCATACGAGATcaaccggatcGTGACTGGAGTTCAGACGTGTGCTCTTCCGATCT	GATCCGGTTG
E1	EasySci-ATAC_P7-1_49	CAAGCAGAAGACGGCATACGAGATtggccatgcaGTGACTGGAGTTCAGACGTGTGCTCTTCCGATCT	TGCATGGCCA
E2	EasySci-ATAC_P7-1_50	CAAGCAGAAGACGGCATACGAGATttaccgaggcGTGACTGGAGTTCAGACGTGTGCTCTTCCGATCT	GCCTCGGTAA
E3	EasySci-ATAC_P7-1_51	CAAGCAGAAGACGGCATACGAGATcggttgcgcgGTGACTGGAGTTCAGACGTGTGCTCTTCCGATCT	CGCGCAACCG
E4	EasySci-ATAC_P7-1_52	CAAGCAGAAGACGGCATACGAGATccatcctagtGTGACTGGAGTTCAGACGTGTGCTCTTCCGATCT	ACTAGGATGG
E5	EasySci-ATAC_P7-1_53	CAAGCAGAAGACGGCATACGAGATcgacgcgactGTGACTGGAGTTCAGACGTGTGCTCTTCCGATCT	AGTCGCGTCG
E6	EasySci-ATAC_P7-1_54	CAAGCAGAAGACGGCATACGAGATgaatcgacgtGTGACTGGAGTTCAGACGTGTGCTCTTCCGATCT	ACGTCGATTC
E7	EasySci-ATAC_P7-1_55	CAAGCAGAAGACGGCATACGAGATtctctaggcgGTGACTGGAGTTCAGACGTGTGCTCTTCCGATCT	CGCCTAGAGA
E8	EasySci-ATAC_P7-1_56	CAAGCAGAAGACGGCATACGAGATcgccgaggcgGTGACTGGAGTTCAGACGTGTGCTCTTCCGATCT	CGCCTCGGCG
E9	EasySci-ATAC_P7-1_57	CAAGCAGAAGACGGCATACGAGATtcgtaggcttGTGACTGGAGTTCAGACGTGTGCTCTTCCGATCT	AAGCCTACGA
E10	EasySci-ATAC_P7-1_58	CAAGCAGAAGACGGCATACGAGATctaggccgttGTGACTGGAGTTCAGACGTGTGCTCTTCCGATCT	AACGGCCTAG
E11	EasySci-ATAC_P7-1_59	CAAGCAGAAGACGGCATACGAGATctcaagtcctGTGACTGGAGTTCAGACGTGTGCTCTTCCGATCT	AGGACTTGAG
E12	EasySci-ATAC_P7-1_60	CAAGCAGAAGACGGCATACGAGATagcgtaagttGTGACTGGAGTTCAGACGTGTGCTCTTCCGATCT	AACTTACGCT
F1	EasySci-ATAC_P7-1_61	CAAGCAGAAGACGGCATACGAGATggtacgaaccGTGACTGGAGTTCAGACGTGTGCTCTTCCGATCT	GGTTCGTACC
F2	EasySci-ATAC_P7-1_62	CAAGCAGAAGACGGCATACGAGATaagaccttacGTGACTGGAGTTCAGACGTGTGCTCTTCCGATCT	GTAAGGTCTT
F3	EasySci-ATAC_P7-1_63	CAAGCAGAAGACGGCATACGAGATacgactcctcGTGACTGGAGTTCAGACGTGTGCTCTTCCGATCT	GAGGAGTCGT
F4	EasySci-ATAC_P7-1_64	CAAGCAGAAGACGGCATACGAGATactgatgcgaGTGACTGGAGTTCAGACGTGTGCTCTTCCGATCT	TCGCATCAGT
F5	EasySci-ATAC_P7-1_65	CAAGCAGAAGACGGCATACGAGATctccaagttaGTGACTGGAGTTCAGACGTGTGCTCTTCCGATCT	TAACTTGGAG
F6	EasySci-ATAC_P7-1_66	CAAGCAGAAGACGGCATACGAGATgaagcaatcaGTGACTGGAGTTCAGACGTGTGCTCTTCCGATCT	TGATTGCTTC
F7	EasySci-ATAC_P7-1_67	CAAGCAGAAGACGGCATACGAGATtggcagcgaaGTGACTGGAGTTCAGACGTGTGCTCTTCCGATCT	TTCGCTGCCA
F8	EasySci-ATAC_P7-1_68	CAAGCAGAAGACGGCATACGAGATgctatgcagcGTGACTGGAGTTCAGACGTGTGCTCTTCCGATCT	GCTGCATAGC
F9	EasySci-ATAC_P7-1_69	CAAGCAGAAGACGGCATACGAGATctagacgtaaGTGACTGGAGTTCAGACGTGTGCTCTTCCGATCT	TTACGTCTAG
F10	EasySci-ATAC_P7-1_70	CAAGCAGAAGACGGCATACGAGATccaaggagcgGTGACTGGAGTTCAGACGTGTGCTCTTCCGATCT	CGCTCCTTGG
F11	EasySci-ATAC_P7-1_71	CAAGCAGAAGACGGCATACGAGATtggaggcaagGTGACTGGAGTTCAGACGTGTGCTCTTCCGATCT	CTTGCCTCCA
F12	EasySci-ATAC_P7-1_72	CAAGCAGAAGACGGCATACGAGATacgcgcaagcGTGACTGGAGTTCAGACGTGTGCTCTTCCGATCT	GCTTGCGCGT
G1	EasySci-ATAC_P7-1_73	CAAGCAGAAGACGGCATACGAGATggactagattGTGACTGGAGTTCAGACGTGTGCTCTTCCGATCT	AATCTAGTCC
G2	EasySci-ATAC_P7-1_74	CAAGCAGAAGACGGCATACGAGATaataattagaGTGACTGGAGTTCAGACGTGTGCTCTTCCGATCT	TCTAATTATT
G3	EasySci-ATAC_P7-1_75	CAAGCAGAAGACGGCATACGAGATgtctctagttGTGACTGGAGTTCAGACGTGTGCTCTTCCGATCT	AACTAGAGAC
G4	EasySci-ATAC_P7-1_76	CAAGCAGAAGACGGCATACGAGATcgtcaaggcaGTGACTGGAGTTCAGACGTGTGCTCTTCCGATCT	TGCCTTGACG
G5	EasySci-ATAC_P7-1_77	CAAGCAGAAGACGGCATACGAGATgctggttataGTGACTGGAGTTCAGACGTGTGCTCTTCCGATCT	TATAACCAGC
G6	EasySci-ATAC_P7-1_78	CAAGCAGAAGACGGCATACGAGATcagaattaggGTGACTGGAGTTCAGACGTGTGCTCTTCCGATCT	CCTAATTCTG
G7	EasySci-ATAC_P7-1_79	CAAGCAGAAGACGGCATACGAGATtcgtaggtcaGTGACTGGAGTTCAGACGTGTGCTCTTCCGATCT	TGACCTACGA
G8	EasySci-ATAC_P7-1_80	CAAGCAGAAGACGGCATACGAGATcgactcgtagGTGACTGGAGTTCAGACGTGTGCTCTTCCGATCT	CTACGAGTCG
G9	EasySci-ATAC_P7-1_81	CAAGCAGAAGACGGCATACGAGATaactcagacgGTGACTGGAGTTCAGACGTGTGCTCTTCCGATCT	CGTCTGAGTT
G10	EasySci-ATAC_P7-1_82	CAAGCAGAAGACGGCATACGAGATtaccgataacGTGACTGGAGTTCAGACGTGTGCTCTTCCGATCT	GTTATCGGTA
G11	EasySci-ATAC_P7-1_83	CAAGCAGAAGACGGCATACGAGATaccttaactcGTGACTGGAGTTCAGACGTGTGCTCTTCCGATCT	GAGTTAAGGT
G12	EasySci-ATAC_P7-1_84	CAAGCAGAAGACGGCATACGAGATtacggttccaGTGACTGGAGTTCAGACGTGTGCTCTTCCGATCT	TGGAACCGTA
H1	EasySci-ATAC_P7-1_85	CAAGCAGAAGACGGCATACGAGATtaagactaccGTGACTGGAGTTCAGACGTGTGCTCTTCCGATCT	GGTAGTCTTA
H2	EasySci-ATAC_P7-1_86	CAAGCAGAAGACGGCATACGAGATtgctgccggaGTGACTGGAGTTCAGACGTGTGCTCTTCCGATCT	TCCGGCAGCA
H3	EasySci-ATAC_P7-1_87	CAAGCAGAAGACGGCATACGAGATcgttctccaaGTGACTGGAGTTCAGACGTGTGCTCTTCCGATCT	TTGGAGAACG
H4	EasySci-ATAC_P7-1_88	CAAGCAGAAGACGGCATACGAGATttctgatgatGTGACTGGAGTTCAGACGTGTGCTCTTCCGATCT	ATCATCAGAA
H5	EasySci-ATAC_P7-1_89	CAAGCAGAAGACGGCATACGAGATaaggccgaacGTGACTGGAGTTCAGACGTGTGCTCTTCCGATCT	GTTCGGCCTT
H6	EasySci-ATAC_P7-1_90	CAAGCAGAAGACGGCATACGAGATaataaggctcGTGACTGGAGTTCAGACGTGTGCTCTTCCGATCT	GAGCCTTATT
H7	EasySci-ATAC_P7-1_91	CAAGCAGAAGACGGCATACGAGATccgatactctGTGACTGGAGTTCAGACGTGTGCTCTTCCGATCT	AGAGTATCGG
H8	EasySci-ATAC_P7-1_92	CAAGCAGAAGACGGCATACGAGATttataggcatGTGACTGGAGTTCAGACGTGTGCTCTTCCGATCT	ATGCCTATAA
H9	EasySci-ATAC_P7-1_93	CAAGCAGAAGACGGCATACGAGATgagccttcgcGTGACTGGAGTTCAGACGTGTGCTCTTCCGATCT	GCGAAGGCTC
H10	EasySci-ATAC_P7-1_94	CAAGCAGAAGACGGCATACGAGATggttcgacctGTGACTGGAGTTCAGACGTGTGCTCTTCCGATCT	AGGTCGAACC
H11	EasySci-ATAC_P7-1_95	CAAGCAGAAGACGGCATACGAGATcggaccgcgcGTGACTGGAGTTCAGACGTGTGCTCTTCCGATCT	GCGCGGTCCG
H12	EasySci-ATAC_P7-1_96	CAAGCAGAAGACGGCATACGAGATgacggcaattGTGACTGGAGTTCAGACGTGTGCTCTTCCGATCT	AATTGCCGTC
