## Supplementary file 6 for "A global view of aging and Alzheimer’s pathogenesis-associated cell population dynamics and molecular signatures in the human and mouse brains": Sample_sheet_example.csv

[Header]
Investigator Name	Jun
Project Name	ATAC-seq
Experiment Name	ATAC_seq
Date	8/17/2021
Workflow	Generate FASTQ
Description	Next_seq
Chemistry	Amplicon
[Reads]
58
60
[Settings]
[Data]
Sample_ID	Sample_Name	Sample_Plate	Sample_Well	Sample_Project	index	I7_index_ID	index2	I5_index_ID	Description	GenomeFolder
EasySci_ATAC_001					TTCAGGAGGT					C:\Illumina\MiSeq Reporter\Genomes\PhiX\Illumina\RTA\Sequence\Chromosomes
EasySci_ATAC_002					GCGCATCTAC					C:\Illumina\MiSeq Reporter\Genomes\PhiX\Illumina\RTA\Sequence\Chromosomes
EasySci_ATAC_003					AAGTCAACGG					C:\Illumina\MiSeq Reporter\Genomes\PhiX\Illumina\RTA\Sequence\Chromosomes
EasySci_ATAC_004					GTCTCTTCAG					C:\Illumina\MiSeq Reporter\Genomes\PhiX\Illumina\RTA\Sequence\Chromosomes
