## Supplementary file 3 for "A global view of aging and Alzheimer’s pathogenesis-associated cell population dynamics and molecular signatures in the human and mouse brains": Demultiplexing_sample_sheet_example.csv

[Header]
Investigator Name
Project Name
Experiment Name
Date
Workflow
Description
Chemistry
[Reads]
101
101
[Settings]
[Data]
Sample_ID	Sample_Name	Sample_Plate	Sample_Well	Sample_Project	index	I7_index_ID	index2	I5_index_ID	Description	GenomeFolder
RNA_EasySci_001					CGGTAACCAT					C:\Illumina\MiSeq Reporter\Genomes\PhiX\Illumina\RTA\Sequence\Chromosomes
RNA_EasySci_002					ACCAACGCTG					C:\Illumina\MiSeq Reporter\Genomes\PhiX\Illumina\RTA\Sequence\Chromosomes
RNA_EasySci_003					GCAACGAAGA					C:\Illumina\MiSeq Reporter\Genomes\PhiX\Illumina\RTA\Sequence\Chromosomes
RNA_EasySci_004					CCGCTGCATT					C:\Illumina\MiSeq Reporter\Genomes\PhiX\Illumina\RTA\Sequence\Chromosomes
RNA_EasySci_005					GGAGACGGTA					C:\Illumina\MiSeq Reporter\Genomes\PhiX\Illumina\RTA\Sequence\Chromosomes
RNA_EasySci_006					TTCGGAGCCG					C:\Illumina\MiSeq Reporter\Genomes\PhiX\Illumina\RTA\Sequence\Chromosomes
RNA_EasySci_007					TTGAGCCAAC					C:\Illumina\MiSeq Reporter\Genomes\PhiX\Illumina\RTA\Sequence\Chromosomes
RNA_EasySci_008					TGGACTAATT					C:\Illumina\MiSeq Reporter\Genomes\PhiX\Illumina\RTA\Sequence\Chromosomes
RNA_EasySci_009					ATAACCTAAG					C:\Illumina\MiSeq Reporter\Genomes\PhiX\Illumina\RTA\Sequence\Chromosomes
RNA_EasySci_010					CAATGCCGAT					C:\Illumina\MiSeq Reporter\Genomes\PhiX\Illumina\RTA\Sequence\Chromosomes
RNA_EasySci_011					TTCTTCCAAC					C:\Illumina\MiSeq Reporter\Genomes\PhiX\Illumina\RTA\Sequence\Chromosomes
RNA_EasySci_012					TTGCCGACTG					C:\Illumina\MiSeq Reporter\Genomes\PhiX\Illumina\RTA\Sequence\Chromosomes
RNA_EasySci_013					ATACTATATT					C:\Illumina\MiSeq Reporter\Genomes\PhiX\Illumina\RTA\Sequence\Chromosomes
RNA_EasySci_014					CAATTGGCTG					C:\Illumina\MiSeq Reporter\Genomes\PhiX\Illumina\RTA\Sequence\Chromosomes
RNA_EasySci_015					TAATGATATT					C:\Illumina\MiSeq Reporter\Genomes\PhiX\Illumina\RTA\Sequence\Chromosomes
RNA_EasySci_016					GGCTTGGAGC					C:\Illumina\MiSeq Reporter\Genomes\PhiX\Illumina\RTA\Sequence\Chromosomes
RNA_EasySci_017					GGCTAAGGCG					C:\Illumina\MiSeq Reporter\Genomes\PhiX\Illumina\RTA\Sequence\Chromosomes
RNA_EasySci_018					TAGGACTACC					C:\Illumina\MiSeq Reporter\Genomes\PhiX\Illumina\RTA\Sequence\Chromosomes
RNA_EasySci_019					TCCGTATTCC					C:\Illumina\MiSeq Reporter\Genomes\PhiX\Illumina\RTA\Sequence\Chromosomes
RNA_EasySci_020					TGGATTCTAT					C:\Illumina\MiSeq Reporter\Genomes\PhiX\Illumina\RTA\Sequence\Chromosomes
RNA_EasySci_021					ATCTTATGAT					C:\Illumina\MiSeq Reporter\Genomes\PhiX\Illumina\RTA\Sequence\Chromosomes
RNA_EasySci_022					AACTGGTCGC					C:\Illumina\MiSeq Reporter\Genomes\PhiX\Illumina\RTA\Sequence\Chromosomes
RNA_EasySci_023					GACTTAGTTA					C:\Illumina\MiSeq Reporter\Genomes\PhiX\Illumina\RTA\Sequence\Chromosomes
RNA_EasySci_024					TTAGGAAGAG					C:\Illumina\MiSeq Reporter\Genomes\PhiX\Illumina\RTA\Sequence\Chromosomes
RNA_EasySci_025					TACGTTACGT					C:\Illumina\MiSeq Reporter\Genomes\PhiX\Illumina\RTA\Sequence\Chromosomes
RNA_EasySci_026					CGCGATGCTA					C:\Illumina\MiSeq Reporter\Genomes\PhiX\Illumina\RTA\Sequence\Chromosomes
RNA_EasySci_027					TACCGTCGGT					C:\Illumina\MiSeq Reporter\Genomes\PhiX\Illumina\RTA\Sequence\Chromosomes
RNA_EasySci_028					ATATCTGAGA					C:\Illumina\MiSeq Reporter\Genomes\PhiX\Illumina\RTA\Sequence\Chromosomes
RNA_EasySci_029					GGATATTGAT					C:\Illumina\MiSeq Reporter\Genomes\PhiX\Illumina\RTA\Sequence\Chromosomes
RNA_EasySci_030					CGTCGTTAGG					C:\Illumina\MiSeq Reporter\Genomes\PhiX\Illumina\RTA\Sequence\Chromosomes
RNA_EasySci_031					TTGGTTATTG					C:\Illumina\MiSeq Reporter\Genomes\PhiX\Illumina\RTA\Sequence\Chromosomes
RNA_EasySci_032					GTTAACGCGG					C:\Illumina\MiSeq Reporter\Genomes\PhiX\Illumina\RTA\Sequence\Chromosomes
RNA_EasySci_033					TAGAGAATAA					C:\Illumina\MiSeq Reporter\Genomes\PhiX\Illumina\RTA\Sequence\Chromosomes
RNA_EasySci_034					GGTTACCAGT					C:\Illumina\MiSeq Reporter\Genomes\PhiX\Illumina\RTA\Sequence\Chromosomes
RNA_EasySci_035					AATCAAGTAT					C:\Illumina\MiSeq Reporter\Genomes\PhiX\Illumina\RTA\Sequence\Chromosomes
RNA_EasySci_036					AATACTTCGT					C:\Illumina\MiSeq Reporter\Genomes\PhiX\Illumina\RTA\Sequence\Chromosomes
RNA_EasySci_037					GTTGGTAATA					C:\Illumina\MiSeq Reporter\Genomes\PhiX\Illumina\RTA\Sequence\Chromosomes
RNA_EasySci_038					GATTGCGAAG					C:\Illumina\MiSeq Reporter\Genomes\PhiX\Illumina\RTA\Sequence\Chromosomes
RNA_EasySci_039					TGCAGTATAA					C:\Illumina\MiSeq Reporter\Genomes\PhiX\Illumina\RTA\Sequence\Chromosomes
RNA_EasySci_040					CTATTCCGTC					C:\Illumina\MiSeq Reporter\Genomes\PhiX\Illumina\RTA\Sequence\Chromosomes
RNA_EasySci_041					TATACTATGC					C:\Illumina\MiSeq Reporter\Genomes\PhiX\Illumina\RTA\Sequence\Chromosomes
RNA_EasySci_042					GGTCAGTAGA					C:\Illumina\MiSeq Reporter\Genomes\PhiX\Illumina\RTA\Sequence\Chromosomes
RNA_EasySci_043					GGCGAACGAC					C:\Illumina\MiSeq Reporter\Genomes\PhiX\Illumina\RTA\Sequence\Chromosomes
RNA_EasySci_044					TGATAAGTCT					C:\Illumina\MiSeq Reporter\Genomes\PhiX\Illumina\RTA\Sequence\Chromosomes
RNA_EasySci_045					TGGTCTTCTC					C:\Illumina\MiSeq Reporter\Genomes\PhiX\Illumina\RTA\Sequence\Chromosomes
RNA_EasySci_046					AACGGAGTCA					C:\Illumina\MiSeq Reporter\Genomes\PhiX\Illumina\RTA\Sequence\Chromosomes
RNA_EasySci_047					GCTCTGCTCA					C:\Illumina\MiSeq Reporter\Genomes\PhiX\Illumina\RTA\Sequence\Chromosomes
RNA_EasySci_048					CAACTCTGAG					C:\Illumina\MiSeq Reporter\Genomes\PhiX\Illumina\RTA\Sequence\Chromosomes
RNA_EasySci_049					TATGCGCATG					C:\Illumina\MiSeq Reporter\Genomes\PhiX\Illumina\RTA\Sequence\Chromosomes
RNA_EasySci_050					ATAACTCTTG					C:\Illumina\MiSeq Reporter\Genomes\PhiX\Illumina\RTA\Sequence\Chromosomes
RNA_EasySci_051					TGCAATCATT					C:\Illumina\MiSeq Reporter\Genomes\PhiX\Illumina\RTA\Sequence\Chromosomes
RNA_EasySci_052					TACGGCGCGA					C:\Illumina\MiSeq Reporter\Genomes\PhiX\Illumina\RTA\Sequence\Chromosomes
RNA_EasySci_053					GAGAGCGCCA					C:\Illumina\MiSeq Reporter\Genomes\PhiX\Illumina\RTA\Sequence\Chromosomes
RNA_EasySci_054					AGCGACTATC					C:\Illumina\MiSeq Reporter\Genomes\PhiX\Illumina\RTA\Sequence\Chromosomes
RNA_EasySci_055					TTGGCTTGCA					C:\Illumina\MiSeq Reporter\Genomes\PhiX\Illumina\RTA\Sequence\Chromosomes
RNA_EasySci_056					TCATACGTCC					C:\Illumina\MiSeq Reporter\Genomes\PhiX\Illumina\RTA\Sequence\Chromosomes
RNA_EasySci_057					GAATTGGTAC					C:\Illumina\MiSeq Reporter\Genomes\PhiX\Illumina\RTA\Sequence\Chromosomes
RNA_EasySci_058					TTCCTAATTG					C:\Illumina\MiSeq Reporter\Genomes\PhiX\Illumina\RTA\Sequence\Chromosomes
RNA_EasySci_059					CTGCTAATGG					C:\Illumina\MiSeq Reporter\Genomes\PhiX\Illumina\RTA\Sequence\Chromosomes
RNA_EasySci_060					TCTTCAAGCT					C:\Illumina\MiSeq Reporter\Genomes\PhiX\Illumina\RTA\Sequence\Chromosomes
RNA_EasySci_061					TTATCGTCGC					C:\Illumina\MiSeq Reporter\Genomes\PhiX\Illumina\RTA\Sequence\Chromosomes
RNA_EasySci_062					TTAGTACCTT					C:\Illumina\MiSeq Reporter\Genomes\PhiX\Illumina\RTA\Sequence\Chromosomes
RNA_EasySci_063					TCGTTCTCCA					C:\Illumina\MiSeq Reporter\Genomes\PhiX\Illumina\RTA\Sequence\Chromosomes
RNA_EasySci_064					GACTCATCTT					C:\Illumina\MiSeq Reporter\Genomes\PhiX\Illumina\RTA\Sequence\Chromosomes
RNA_EasySci_065					TGATCTCGTT					C:\Illumina\MiSeq Reporter\Genomes\PhiX\Illumina\RTA\Sequence\Chromosomes
RNA_EasySci_066					GGTTCCGCAA					C:\Illumina\MiSeq Reporter\Genomes\PhiX\Illumina\RTA\Sequence\Chromosomes
RNA_EasySci_067					CATTAGTCAG					C:\Illumina\MiSeq Reporter\Genomes\PhiX\Illumina\RTA\Sequence\Chromosomes
RNA_EasySci_068					GTAGCTACCG					C:\Illumina\MiSeq Reporter\Genomes\PhiX\Illumina\RTA\Sequence\Chromosomes
RNA_EasySci_069					TCGCGACGTT					C:\Illumina\MiSeq Reporter\Genomes\PhiX\Illumina\RTA\Sequence\Chromosomes
RNA_EasySci_070					CCTCATGCAA					C:\Illumina\MiSeq Reporter\Genomes\PhiX\Illumina\RTA\Sequence\Chromosomes
RNA_EasySci_071					TGAATCCGAT					C:\Illumina\MiSeq Reporter\Genomes\PhiX\Illumina\RTA\Sequence\Chromosomes
RNA_EasySci_072					GGTAGCGCAT					C:\Illumina\MiSeq Reporter\Genomes\PhiX\Illumina\RTA\Sequence\Chromosomes
RNA_EasySci_073					TTAATCGAGA					C:\Illumina\MiSeq Reporter\Genomes\PhiX\Illumina\RTA\Sequence\Chromosomes
RNA_EasySci_074					TACTTCGGCT					C:\Illumina\MiSeq Reporter\Genomes\PhiX\Illumina\RTA\Sequence\Chromosomes
RNA_EasySci_075					GTCCGTAAGG					C:\Illumina\MiSeq Reporter\Genomes\PhiX\Illumina\RTA\Sequence\Chromosomes
RNA_EasySci_076					CGCATGCCGC					C:\Illumina\MiSeq Reporter\Genomes\PhiX\Illumina\RTA\Sequence\Chromosomes
RNA_EasySci_077					GAAGCTTCAT					C:\Illumina\MiSeq Reporter\Genomes\PhiX\Illumina\RTA\Sequence\Chromosomes
RNA_EasySci_078					TATATAATAC					C:\Illumina\MiSeq Reporter\Genomes\PhiX\Illumina\RTA\Sequence\Chromosomes
RNA_EasySci_079					TCGGTCTAGT					C:\Illumina\MiSeq Reporter\Genomes\PhiX\Illumina\RTA\Sequence\Chromosomes
RNA_EasySci_080					TTAGGCGTCC					C:\Illumina\MiSeq Reporter\Genomes\PhiX\Illumina\RTA\Sequence\Chromosomes
RNA_EasySci_081					CCGGTCGACG					C:\Illumina\MiSeq Reporter\Genomes\PhiX\Illumina\RTA\Sequence\Chromosomes
RNA_EasySci_082					CGTACGGACC					C:\Illumina\MiSeq Reporter\Genomes\PhiX\Illumina\RTA\Sequence\Chromosomes
RNA_EasySci_083					TAGTTATGCG					C:\Illumina\MiSeq Reporter\Genomes\PhiX\Illumina\RTA\Sequence\Chromosomes
RNA_EasySci_084					AGCCAGTCTT					C:\Illumina\MiSeq Reporter\Genomes\PhiX\Illumina\RTA\Sequence\Chromosomes
RNA_EasySci_085					ACTCTATGGC					C:\Illumina\MiSeq Reporter\Genomes\PhiX\Illumina\RTA\Sequence\Chromosomes
RNA_EasySci_086					AGCCAAGAAT					C:\Illumina\MiSeq Reporter\Genomes\PhiX\Illumina\RTA\Sequence\Chromosomes
RNA_EasySci_087					AAGCATCTCG					C:\Illumina\MiSeq Reporter\Genomes\PhiX\Illumina\RTA\Sequence\Chromosomes
RNA_EasySci_088					GGTCTAACTG					C:\Illumina\MiSeq Reporter\Genomes\PhiX\Illumina\RTA\Sequence\Chromosomes
RNA_EasySci_089					AGCTATCAAC					C:\Illumina\MiSeq Reporter\Genomes\PhiX\Illumina\RTA\Sequence\Chromosomes
RNA_EasySci_090					CTTGCATGCT					C:\Illumina\MiSeq Reporter\Genomes\PhiX\Illumina\RTA\Sequence\Chromosomes
RNA_EasySci_091					TCCTCCGGTT					C:\Illumina\MiSeq Reporter\Genomes\PhiX\Illumina\RTA\Sequence\Chromosomes
RNA_EasySci_092					TAAGAATGCG					C:\Illumina\MiSeq Reporter\Genomes\PhiX\Illumina\RTA\Sequence\Chromosomes
RNA_EasySci_093					TTCTCAGTCA					C:\Illumina\MiSeq Reporter\Genomes\PhiX\Illumina\RTA\Sequence\Chromosomes
RNA_EasySci_094					CCAAGATGCA					C:\Illumina\MiSeq Reporter\Genomes\PhiX\Illumina\RTA\Sequence\Chromosomes
RNA_EasySci_095					ATTAATAGAA					C:\Illumina\MiSeq Reporter\Genomes\PhiX\Illumina\RTA\Sequence\Chromosomes
RNA_EasySci_096					ATTGAGACGG					C:\Illumina\MiSeq Reporter\Genomes\PhiX\Illumina\RTA\Sequence\Chromosomes
RNA_EasySci_097					AACGTACCAT					C:\Illumina\MiSeq Reporter\Genomes\PhiX\Illumina\RTA\Sequence\Chromosomes
RNA_EasySci_098					ACCTGAGGTC					C:\Illumina\MiSeq Reporter\Genomes\PhiX\Illumina\RTA\Sequence\Chromosomes
RNA_EasySci_099					TAGATTCGCC					C:\Illumina\MiSeq Reporter\Genomes\PhiX\Illumina\RTA\Sequence\Chromosomes
RNA_EasySci_100					CGTAAGTAGC					C:\Illumina\MiSeq Reporter\Genomes\PhiX\Illumina\RTA\Sequence\Chromosomes
RNA_EasySci_101					AGTTCCTTCT					C:\Illumina\MiSeq Reporter\Genomes\PhiX\Illumina\RTA\Sequence\Chromosomes
RNA_EasySci_102					CTATGGTTCG					C:\Illumina\MiSeq Reporter\Genomes\PhiX\Illumina\RTA\Sequence\Chromosomes
RNA_EasySci_103					ATAGAGCATT					C:\Illumina\MiSeq Reporter\Genomes\PhiX\Illumina\RTA\Sequence\Chromosomes
RNA_EasySci_104					TGCTTCTGAA					C:\Illumina\MiSeq Reporter\Genomes\PhiX\Illumina\RTA\Sequence\Chromosomes
RNA_EasySci_105					GTTCAGTTAC					C:\Illumina\MiSeq Reporter\Genomes\PhiX\Illumina\RTA\Sequence\Chromosomes
RNA_EasySci_106					TTGCAATGAG					C:\Illumina\MiSeq Reporter\Genomes\PhiX\Illumina\RTA\Sequence\Chromosomes
RNA_EasySci_107					TTCTTCGCGG					C:\Illumina\MiSeq Reporter\Genomes\PhiX\Illumina\RTA\Sequence\Chromosomes
RNA_EasySci_108					TAGTCGTCAA					C:\Illumina\MiSeq Reporter\Genomes\PhiX\Illumina\RTA\Sequence\Chromosomes
RNA_EasySci_109					GCCTTCAAGG					C:\Illumina\MiSeq Reporter\Genomes\PhiX\Illumina\RTA\Sequence\Chromosomes
RNA_EasySci_110					AACTATTGGC					C:\Illumina\MiSeq Reporter\Genomes\PhiX\Illumina\RTA\Sequence\Chromosomes
RNA_EasySci_111					AATTATCTTG					C:\Illumina\MiSeq Reporter\Genomes\PhiX\Illumina\RTA\Sequence\Chromosomes
RNA_EasySci_112					GTATTCTTCT					C:\Illumina\MiSeq Reporter\Genomes\PhiX\Illumina\RTA\Sequence\Chromosomes
RNA_EasySci_113					GTTAACCTTA					C:\Illumina\MiSeq Reporter\Genomes\PhiX\Illumina\RTA\Sequence\Chromosomes
RNA_EasySci_114					ACTAACTGAC					C:\Illumina\MiSeq Reporter\Genomes\PhiX\Illumina\RTA\Sequence\Chromosomes
RNA_EasySci_115					TTCTTGGTCT					C:\Illumina\MiSeq Reporter\Genomes\PhiX\Illumina\RTA\Sequence\Chromosomes
RNA_EasySci_116					GTAGTATGGA					C:\Illumina\MiSeq Reporter\Genomes\PhiX\Illumina\RTA\Sequence\Chromosomes
RNA_EasySci_117					TAACGCCTCA					C:\Illumina\MiSeq Reporter\Genomes\PhiX\Illumina\RTA\Sequence\Chromosomes
RNA_EasySci_118					CTTGCGAGGT					C:\Illumina\MiSeq Reporter\Genomes\PhiX\Illumina\RTA\Sequence\Chromosomes
RNA_EasySci_119					GTTCCGCGCG					C:\Illumina\MiSeq Reporter\Genomes\PhiX\Illumina\RTA\Sequence\Chromosomes
RNA_EasySci_120					CAGTAGTAAT					C:\Illumina\MiSeq Reporter\Genomes\PhiX\Illumina\RTA\Sequence\Chromosomes
RNA_EasySci_121					GGAGTAGTAG					C:\Illumina\MiSeq Reporter\Genomes\PhiX\Illumina\RTA\Sequence\Chromosomes
RNA_EasySci_122					GGTAAGAGGT					C:\Illumina\MiSeq Reporter\Genomes\PhiX\Illumina\RTA\Sequence\Chromosomes
RNA_EasySci_123					GTATAGATTA					C:\Illumina\MiSeq Reporter\Genomes\PhiX\Illumina\RTA\Sequence\Chromosomes
RNA_EasySci_124					AATGGACGTA					C:\Illumina\MiSeq Reporter\Genomes\PhiX\Illumina\RTA\Sequence\Chromosomes
RNA_EasySci_125					GAATACGTCT					C:\Illumina\MiSeq Reporter\Genomes\PhiX\Illumina\RTA\Sequence\Chromosomes
RNA_EasySci_126					TTCGGCTCGT					C:\Illumina\MiSeq Reporter\Genomes\PhiX\Illumina\RTA\Sequence\Chromosomes
RNA_EasySci_127					CCGAAGTCCG					C:\Illumina\MiSeq Reporter\Genomes\PhiX\Illumina\RTA\Sequence\Chromosomes
RNA_EasySci_128					CCGCGGAGAC					C:\Illumina\MiSeq Reporter\Genomes\PhiX\Illumina\RTA\Sequence\Chromosomes
RNA_EasySci_129					CAGGTTGAGA					C:\Illumina\MiSeq Reporter\Genomes\PhiX\Illumina\RTA\Sequence\Chromosomes
RNA_EasySci_130					GTAATCGCAA					C:\Illumina\MiSeq Reporter\Genomes\PhiX\Illumina\RTA\Sequence\Chromosomes
RNA_EasySci_131					GACTATGACT					C:\Illumina\MiSeq Reporter\Genomes\PhiX\Illumina\RTA\Sequence\Chromosomes
RNA_EasySci_132					CCGTTCGCTG					C:\Illumina\MiSeq Reporter\Genomes\PhiX\Illumina\RTA\Sequence\Chromosomes
RNA_EasySci_133					GATGAGCCTT					C:\Illumina\MiSeq Reporter\Genomes\PhiX\Illumina\RTA\Sequence\Chromosomes
RNA_EasySci_134					CTCAAGTCTG					C:\Illumina\MiSeq Reporter\Genomes\PhiX\Illumina\RTA\Sequence\Chromosomes
RNA_EasySci_135					TTACCATGAT					C:\Illumina\MiSeq Reporter\Genomes\PhiX\Illumina\RTA\Sequence\Chromosomes
RNA_EasySci_136					GCTCGTCGGC					C:\Illumina\MiSeq Reporter\Genomes\PhiX\Illumina\RTA\Sequence\Chromosomes
RNA_EasySci_137					AACCAATAAC					C:\Illumina\MiSeq Reporter\Genomes\PhiX\Illumina\RTA\Sequence\Chromosomes
RNA_EasySci_138					ATATGATGAA					C:\Illumina\MiSeq Reporter\Genomes\PhiX\Illumina\RTA\Sequence\Chromosomes
RNA_EasySci_139					GCTCCGCGAA					C:\Illumina\MiSeq Reporter\Genomes\PhiX\Illumina\RTA\Sequence\Chromosomes
RNA_EasySci_140					CAGTCAATAT					C:\Illumina\MiSeq Reporter\Genomes\PhiX\Illumina\RTA\Sequence\Chromosomes
RNA_EasySci_141					TACGGAGACT					C:\Illumina\MiSeq Reporter\Genomes\PhiX\Illumina\RTA\Sequence\Chromosomes
RNA_EasySci_142					ATTAGGCCTG					C:\Illumina\MiSeq Reporter\Genomes\PhiX\Illumina\RTA\Sequence\Chromosomes
RNA_EasySci_143					TATAGATGGC					C:\Illumina\MiSeq Reporter\Genomes\PhiX\Illumina\RTA\Sequence\Chromosomes
RNA_EasySci_144					CTTAGAGGCA					C:\Illumina\MiSeq Reporter\Genomes\PhiX\Illumina\RTA\Sequence\Chromosomes
RNA_EasySci_145					GGTACCTATT					C:\Illumina\MiSeq Reporter\Genomes\PhiX\Illumina\RTA\Sequence\Chromosomes
RNA_EasySci_146					CCTACGGAAG					C:\Illumina\MiSeq Reporter\Genomes\PhiX\Illumina\RTA\Sequence\Chromosomes
RNA_EasySci_147					GGAACGATTC					C:\Illumina\MiSeq Reporter\Genomes\PhiX\Illumina\RTA\Sequence\Chromosomes
RNA_EasySci_148					GTCGGACTGA					C:\Illumina\MiSeq Reporter\Genomes\PhiX\Illumina\RTA\Sequence\Chromosomes
RNA_EasySci_149					AGAGGTCATT					C:\Illumina\MiSeq Reporter\Genomes\PhiX\Illumina\RTA\Sequence\Chromosomes
RNA_EasySci_150					TGGCTAACGT					C:\Illumina\MiSeq Reporter\Genomes\PhiX\Illumina\RTA\Sequence\Chromosomes
RNA_EasySci_151					GCATATCTGG					C:\Illumina\MiSeq Reporter\Genomes\PhiX\Illumina\RTA\Sequence\Chromosomes
RNA_EasySci_152					GACCAAGACG					C:\Illumina\MiSeq Reporter\Genomes\PhiX\Illumina\RTA\Sequence\Chromosomes
RNA_EasySci_153					AGCTGCCTCA					C:\Illumina\MiSeq Reporter\Genomes\PhiX\Illumina\RTA\Sequence\Chromosomes
RNA_EasySci_154					GACTCTCCGA					C:\Illumina\MiSeq Reporter\Genomes\PhiX\Illumina\RTA\Sequence\Chromosomes
RNA_EasySci_155					GTACCTTCGT					C:\Illumina\MiSeq Reporter\Genomes\PhiX\Illumina\RTA\Sequence\Chromosomes
RNA_EasySci_156					TTCCATGCGC					C:\Illumina\MiSeq Reporter\Genomes\PhiX\Illumina\RTA\Sequence\Chromosomes
RNA_EasySci_157					CGGCCAGTTA					C:\Illumina\MiSeq Reporter\Genomes\PhiX\Illumina\RTA\Sequence\Chromosomes
RNA_EasySci_158					AGCTAATATT					C:\Illumina\MiSeq Reporter\Genomes\PhiX\Illumina\RTA\Sequence\Chromosomes
RNA_EasySci_159					ACTCTAGAAG					C:\Illumina\MiSeq Reporter\Genomes\PhiX\Illumina\RTA\Sequence\Chromosomes
RNA_EasySci_160					AGCAGATGGT					C:\Illumina\MiSeq Reporter\Genomes\PhiX\Illumina\RTA\Sequence\Chromosomes
RNA_EasySci_161					TTGGTTGGTA					C:\Illumina\MiSeq Reporter\Genomes\PhiX\Illumina\RTA\Sequence\Chromosomes
RNA_EasySci_162					ATAGATACGT					C:\Illumina\MiSeq Reporter\Genomes\PhiX\Illumina\RTA\Sequence\Chromosomes
RNA_EasySci_163					TTATGCGACT					C:\Illumina\MiSeq Reporter\Genomes\PhiX\Illumina\RTA\Sequence\Chromosomes
RNA_EasySci_164					GGACGGCATG					C:\Illumina\MiSeq Reporter\Genomes\PhiX\Illumina\RTA\Sequence\Chromosomes
RNA_EasySci_165					TAGCGCTTAA					C:\Illumina\MiSeq Reporter\Genomes\PhiX\Illumina\RTA\Sequence\Chromosomes
RNA_EasySci_166					AGGAATCTTC					C:\Illumina\MiSeq Reporter\Genomes\PhiX\Illumina\RTA\Sequence\Chromosomes
RNA_EasySci_167					CAAGAATATG					C:\Illumina\MiSeq Reporter\Genomes\PhiX\Illumina\RTA\Sequence\Chromosomes
RNA_EasySci_168					AATTAACCAT					C:\Illumina\MiSeq Reporter\Genomes\PhiX\Illumina\RTA\Sequence\Chromosomes
RNA_EasySci_169					CTGATATCGG					C:\Illumina\MiSeq Reporter\Genomes\PhiX\Illumina\RTA\Sequence\Chromosomes
RNA_EasySci_170					TATGAAGCAA					C:\Illumina\MiSeq Reporter\Genomes\PhiX\Illumina\RTA\Sequence\Chromosomes
RNA_EasySci_171					AACGGTTGGT					C:\Illumina\MiSeq Reporter\Genomes\PhiX\Illumina\RTA\Sequence\Chromosomes
RNA_EasySci_172					GGAGCAACGT					C:\Illumina\MiSeq Reporter\Genomes\PhiX\Illumina\RTA\Sequence\Chromosomes
RNA_EasySci_173					CAACCTTATG					C:\Illumina\MiSeq Reporter\Genomes\PhiX\Illumina\RTA\Sequence\Chromosomes
RNA_EasySci_174					AAGACCAGAC					C:\Illumina\MiSeq Reporter\Genomes\PhiX\Illumina\RTA\Sequence\Chromosomes
RNA_EasySci_175					CTGCTGCGCG					C:\Illumina\MiSeq Reporter\Genomes\PhiX\Illumina\RTA\Sequence\Chromosomes
RNA_EasySci_176					CAGACTCGCT					C:\Illumina\MiSeq Reporter\Genomes\PhiX\Illumina\RTA\Sequence\Chromosomes
RNA_EasySci_177					TTGATGGAAC					C:\Illumina\MiSeq Reporter\Genomes\PhiX\Illumina\RTA\Sequence\Chromosomes
RNA_EasySci_178					GTAGAGACGA					C:\Illumina\MiSeq Reporter\Genomes\PhiX\Illumina\RTA\Sequence\Chromosomes
RNA_EasySci_179					CTAGAAGGAA					C:\Illumina\MiSeq Reporter\Genomes\PhiX\Illumina\RTA\Sequence\Chromosomes
RNA_EasySci_180					CGTCCTAGCT					C:\Illumina\MiSeq Reporter\Genomes\PhiX\Illumina\RTA\Sequence\Chromosomes
RNA_EasySci_181					CTTCGACGAA					C:\Illumina\MiSeq Reporter\Genomes\PhiX\Illumina\RTA\Sequence\Chromosomes
RNA_EasySci_182					ACCATAAGCG					C:\Illumina\MiSeq Reporter\Genomes\PhiX\Illumina\RTA\Sequence\Chromosomes
RNA_EasySci_183					CATATTACGG					C:\Illumina\MiSeq Reporter\Genomes\PhiX\Illumina\RTA\Sequence\Chromosomes
RNA_EasySci_184					CTTCGCCGTT					C:\Illumina\MiSeq Reporter\Genomes\PhiX\Illumina\RTA\Sequence\Chromosomes
RNA_EasySci_185					GGACCAGAAG					C:\Illumina\MiSeq Reporter\Genomes\PhiX\Illumina\RTA\Sequence\Chromosomes
RNA_EasySci_186					TTCGCATAAC					C:\Illumina\MiSeq Reporter\Genomes\PhiX\Illumina\RTA\Sequence\Chromosomes
RNA_EasySci_187					GTATGGAGGA					C:\Illumina\MiSeq Reporter\Genomes\PhiX\Illumina\RTA\Sequence\Chromosomes
RNA_EasySci_188					ATATTAGTAG					C:\Illumina\MiSeq Reporter\Genomes\PhiX\Illumina\RTA\Sequence\Chromosomes
RNA_EasySci_189					AGAGTCCGAG					C:\Illumina\MiSeq Reporter\Genomes\PhiX\Illumina\RTA\Sequence\Chromosomes
RNA_EasySci_190					TGCTTATTAC					C:\Illumina\MiSeq Reporter\Genomes\PhiX\Illumina\RTA\Sequence\Chromosomes
RNA_EasySci_191					CGGCGGAATG					C:\Illumina\MiSeq Reporter\Genomes\PhiX\Illumina\RTA\Sequence\Chromosomes
RNA_EasySci_192					CCTGCCAACC					C:\Illumina\MiSeq Reporter\Genomes\PhiX\Illumina\RTA\Sequence\Chromosomes
